# Multiplexed 3D atlas of state transitions and immune interactions in colorectal cancer

**DOI:** 10.1101/2021.03.31.437984

**Authors:** Jia-Ren Lin, Shu Wang, Shannon Coy, Yu-An Chen, Clarence Yapp, Madison Tyler, Maulik K. Nariya, Cody N. Heiser, Ken S. Lau, Sandro Santagata, Peter K. Sorger

**Author notes:** These (first) authors contributed equally (Jia-Ren Lin, Shu Wang, Shannon Coy). These (senior) authors contributed equally (Sandro Santagata, Peter K. Sorger).

## Abstract

Advanced solid cancers are complex assemblies of tumor, immune, and stromal cells characterized by high intratumoral variation. We use highly multiplexed tissue imaging, 3D reconstruction, spatial statistics, and machine learning to identify cell types and states underlying morphological features of known diagnostic and prognostic significance in colorectal cancer. Quantitation of these features in high-plex marker space reveals recurrent transitions from one tumor morphology to the next, some of which are coincident with long-range gradients in the expression of oncogenes and epigenetic regulators. At the tumor invasive margin, where tumor, normal, and immune cells compete, T-cell suppression involves multiple cell types and 3D imaging shows that seemingly localized 2D features such as tertiary lymphoid structures are commonly interconnected and have graded molecular properties. Thus, while cancer genetics emphasizes the importance of discrete changes in tumor state, whole-specimen imaging reveals large-scale morphological and molecular gradients analogous to those in developing tissues.
