## Supplementary material for "Multiplexed 3D atlas of state transitions and immune interactions in colorectal cancer": Table S1

### Sheet: Sheet1
Table S1: Clinical information for tissue microarray colon cancer cohort
Patient	Sex	Age	Histology	Anatomic site	Clinical Assigned Histologic Grade	Perineural invasion (PNI)	Lymphatic invasion (LVI)	Stage	Progression-free survival (days)
CRC1	Male	69	Mixed mucinous and signet ring cell adenocarcinoma	Cecum	High Grade	No	Yes	IIIB	365
CRC2	Male	69	Adenocarcinoma, with Mucinous Features	Rectum	Low Grade	Yes	No	IIA	397
CRC3	Female	40	Adenocarcinoma	Sigmoid colon	Low Grade	Yes	Yes	IIIB	448
CRC4	Male	58	Adenocarcinoma	Sigmoid colon	Low Grade	Yes	No	IIA	445
CRC5	Male	56	Adenocarcinoma	Rectosigmoid junction	High Grade	No	Yes	IIIB	459
CRC6	Female	73	Adenocarcinoma	Sigmoid colon	High Grade	Yes	Yes	IIIB	56
CRC7	Male	58	Adenocarcinoma	Rectosigmoid junction	Low Grade	Yes	Yes	IVA	195
CRC8	Male	67	Adenocarcinoma	Transverse colon	Low Grade	Yes	Yes	IVC	26
CRC9	Female	58	Adenocarcinoma, with Mucinous and Signet Ring Features	Rectum	High Grade	Yes	Yes	IVA	681
CRC10	Male	62	Adenocarcinoma	Transverse colon	Low Grade	Yes	Yes	IVA	275
CRC11	Male	25	Adenocarcinoma	Transverse colon	Low Grade	Yes	No	IIIB	659
CRC12	Female	70	Adenocarcinoma, Ex-Goblet Cell Carcinoid, with Solid, Signet Ring, and Mucinous Features	Appendix	High Grade	Yes	Yes	IVC	67
CRC13	Female	64	Adenocarcinoma, with Mucinous Features	Rectum	High Grade	No	Yes	IVC	147
CRC14	Female	39	Adenocarcinoma	Sigmoid colon	Low Grade	Yes	Yes	IIIC	91
CRC15	Female	60	Adenocarcinoma, with Mucinous Features	Sigmoid colon	Low Grade	Yes	No	IIIB	1792
CRC16	Female	39	Adenocarcinoma, with Mucinous Features	Cecum	Low Grade	Yes	Yes	IIIC	Not reported
CRC17	Female	80	Adenocarcinoma	Cecum	Low Grade	No	Yes	IIIC	1525
CRC18	Male	26	Adenocarcinoma	Rectum	High Grade	Yes	Yes	IIIC	1552
CRC19	Female	27	Adenocarcinoma	Sigmoid colon	Low Grade	No	No	IIA	208
CRC20	Male	53	Adenocarcinoma	Transverse colon	Low Grade	Yes	No	IIIB	2182
CRC21	Female	46	Adenocarcinoma	Sigmoid colon	Low Grade	Yes	Yes	IVA	1888
CRC22	Male	74	Adenocarcinoma	Rectum	Low Grade	No	Yes	IIA	314
CRC23	Male	37	Adenocarcinoma	Sigmoid colon	Low Grade	Yes	Yes	IIA	1360
CRC24	Male	64	Adenocarcinoma	Rectum	Low Grade	No	No	I	1727
CRC25	Male	67	Adenocarcinoma	Ascending colon	Low Grade	No	No	IIA	1980
CRC26	Male	61	Adenocarcinoma, with Mucinous Features	Transverse colon	High Grade	No	No	IIA	1867
CRC27	Female	63	Adenocarcinoma	Descending colon	Low Grade	No	No	I	1787
CRC28	Female	68	Adenocarcinoma	Sigmoid colon	Low Grade	No	Yes	IVA	701
CRC29	Male	55	Adenocarcinoma	Cecum	Low Grade	Yes	Yes	IVA	76
CRC30	Female	98	Adenocarcinoma	Cecum	High Grade	No	No	IIA	337
CRC31	Female	70	Adenocarcinoma, with Mucinous Features	Cecum	Low Grade	No	No	IIA	1598
CRC32	Female	47	Adenocarcinoma	Rectum	Low Grade	No	No	I	1816
CRC33	Male	49	Adenocarcinoma	Rectosigmoid junction	High Grade	Yes	Yes	IIIB	1594
CRC34	Male	57	Adenocarcinoma	Sigmoid colon	Low Grade	No	No	IVA	98
CRC35	Male	48	Adenocarcinoma, with Mucinous Features	Sigmoid colon	Low Grade	Yes	Yes	IIIC	1115
CRC36	Female	51	Adenocarcinoma	Sigmoid colon	Low Grade	No	No	I	Not reported
CRC37	Female	48	Adenocarcinoma	Sigmoid colon	High Grade	No	Yes	IIIB	1540
CRC38	Male	66	Metastatic/Recurrent Adenocarcinoma	Sigmoid colon	Low Grade	No	Yes	Not reported	Not reported
CRC39	Female	65	Adenocarcinoma	Rectum	Low Grade	No	Yes	IIIB	653
CRC40	Female	56	Adenocarcinoma, with Mucinous Features	Cecum	Low Grade	No	No	IIB	1648
CRC41	Female	48	Adenocarcinoma	Sigmoid colon	Low Grade	Yes	Yes	IIB	2118
CRC42	Male	71	Adenocarcinoma	Cecum	High Grade	No	No	IIIB	1659
CRC43	Male	67	Adenocarcinoma	Descending colon	Low Grade	No	Yes	IIA	1485
CRC44	Female	85	Adenocarcinoma	Ascending colon	High Grade	No	Yes	IIIC	87
CRC45	Female	50	Adenocarcinoma	Sigmoid colon	Low Grade	No	No	IIA	1698
CRC46	Male	67	Adenocarcinoma	Cecum	Low Grade	No	Yes	IIIB	19
CRC47	Female	63	Adenocarcinoma, with Mucinous Features	Cecum	Low Grade	No	No	IIA	889
CRC48	Male	43	Adenocarcinoma	Rectum	Low Grade	No	No	IIA	1146
CRC49	Female	76	Adenocarcinoma	Ascending colon	Low Grade	No	No	IIIB	1422
CRC50	Male	57	Adenocarcinoma	Ascending colon	Low Grade	No	No	IIA	1245
CRC51	Male	71	Adenocarcinoma	Ascending colon	Not reported	Yes	Yes	IVA	412
CRC52	Female	69	Adenocarcinoma	Rectum	Low Grade	No	No	IIIB	1405
CRC53	Female	55	Adenocarcinoma	Sigmoid colon	Low Grade	No	No	I	1036
CRC54	Female	61	Adenocarcinoma	Rectum	High Grade	Yes	Yes	I	1503
CRC55	Male	64	Adenocarcinoma	Rectum	Low Grade	No	No	IIIB	777
CRC56	Male	65	Adenocarcinoma	Sigmoid colon	High Grade	No	No	I	1526
CRC57	Male	72	Adenocarcinoma	Transverse colon	High Grade	Yes	Yes	IIIB	1361
CRC58	Female	77	Adenocarcinoma	Rectosigmoid junction	High Grade	No	No	IIA	84
CRC59	Male	61	Adenocarcinoma	Cecum	High Grade	No	Yes	IIA	596
CRC60	Female	80	Adenocarcinoma	Rectosigmoid junction	Low Grade	No	No	IIIB	1658
CRC61	Male	59	Adenocarcinoma	Sigmoid colon	Low Grade	No	Yes	IIIA	204
CRC62	Female	66	Adenocarcinoma	Ascending colon	High Grade	No	Yes	IIIC	1820
CRC63	Female	66	Adenocarcinoma	Ascending colon	Low Grade	No	No	IIA	1542
CRC64	Female	48	Adenocarcinoma	Sigmoid colon	Low Grade	No	Yes	IIIB	Not reported
CRC65	Female	50	Adenocarcinoma	Transverse colon	Low Grade	No	Yes	IIIB	Not reported
CRC66	Male	62	Recurrent/Residual Adenocarcinoma	Anorectal	Not reported	Yes	Yes	IIA	Not reported
CRC67	Female	48	Adenocarcinoma	Cecum	High Grade	No	Yes	IIIC	181
CRC68	Female	30	Adenocarcinoma	Sigmoid colon	Low Grade	No	No	IIA	1393
CRC69	Male	40	Adenocarcinoma	Sigmoid colon	Low Grade	No	No	IIA	1302
CRC70	Male	57	Adenocarcinoma	Ascending colon	High Grade	No	Yes	IIIC	966
CRC71	Male	59	Adenocarcinoma	Rectosigmoid junction	Low Grade	No	No	IIA	1558
CRC72	Female	70	Adenocarcinoma	Ascending colon	Low Grade	No	Yes	IIIB	1105
CRC73	Female	67	Adenocarcinoma	Rectum	Low Grade	No	No	IIA	1423
CRC74	Male	66	Adenocarcinoma	Rectum	Low Grade	No	No	IIA	1452
CRC75	Male	62	Adenocarcinoma	Rectum	Low Grade	No	No	IIA	1321
CRC76	Female	35	Adenocarcinoma	Descending colon	Low Grade	No	No	I	489
CRC77	Male	60	Adenocarcinoma	Rectum	Low Grade	No	No	IIA	904
CRC78	Female	53	Adenocarcinoma	Rectum	Low Grade	No	No	I	1521
CRC79	Female	74	Adenocarcinoma	Rectum	Low Grade	No	Yes	IIA	349
CRC80	Female	32	Adenocarcinoma	Sigmoid colon	High Grade	Yes	Yes	IIIC	529
CRC81	Male	84	Adenocarcinoma	Sigmoid colon	Low Grade	Yes	Yes	IIIB	198
CRC82	Female	47	Adenocarcinoma	Sigmoid colon	Low Grade	No	Yes	IIA	704
CRC83	Female	48	Adenocarcinoma	Rectum	Low Grade	No	No	IIA	251
CRC84	Male	57	Adenocarcinoma	Sigmoid colon	Low Grade	Yes	Yes	IIIC	1481
CRC85	Female	47	Adenocarcinoma, with Mucinous Features	Sigmoid colon	Low Grade	No	No	I	786
CRC86	Male	75	Metastatic Adenocarcinoma, with Neuroendocrine Features	Not reported	High Grade	Not reported	Not reported	Not reported	Not reported
CRC87	Female	38	Adenocarcinoma	Rectum	High Grade	Yes	Not reported	IIIB	28
CRC88	Male	66	Adenocarcinoma	Transverse colon	High Grade	Yes	Yes	IIIA	1464
CRC89	Male	68	Adenocarcinoma	Rectosigmoid junction	Low Grade	No	No	IIIB	1793
CRC90	Male	69	Adenocarcinoma	Sigmoid colon	Low Grade	No	Yes	I	5
CRC91	Female	50	Adenocarcinoma	Sigmoid colon	Low Grade	No	No	IIIB	1478
CRC92	Male	45	Adenocarcinoma, with Mucinous Features	Cecum	Low Grade	No	No	IIB	1402
CRC93	Male	84	Adenocarcinoma	Rectum	High Grade	No	No	IIIB	311
