## Supplementary material for "Multiplexed 3D atlas of state transitions and immune interactions in colorectal cancer": Table S2

### Sheet: Sheet1
Table S2: Sectioning of colorectal cancer specimen 1 (CRC1)
Section	Assay	Thickness (µm)	Slide_ID	HTAN_Biospecimen_ID	Parent_HTAN_ID
1	H&E	5	WD-76845-001	HTA13_1_5	HTA13_1_1
2	CyCIF	5	WD-76845-002	HTA13_1_6	HTA13_1_1
6	H&E	5	WD-76845-006	HTA13_1_10	HTA13_1_1
7	CyCIF	5	WD-76845-007	HTA13_1_11	HTA13_1_1
13	H&E	5	WD-76845-013	HTA13_1_17	HTA13_1_1
14	CyCIF	5	WD-76845-014	HTA13_1_18	HTA13_1_1
19	H&E	5	WD-76845-019	HTA13_1_23	HTA13_1_1
20	CyCIF	5	WD-76845-020	HTA13_1_24	HTA13_1_1
24	H&E	5	WD-76845-024	HTA13_1_28	HTA13_1_1
25	CyCIF	5	WD-76845-025	HTA13_1_29	HTA13_1_1
28	H&E	5	WD-76845-028	HTA13_1_32	HTA13_1_1
29	CyCIF	5	WD-76845-029	HTA13_1_33	HTA13_1_1
33	H&E	5	WD-76845-033	HTA13_1_37	HTA13_1_1
34	CyCIF	5	WD-76845-034	HTA13_1_38	HTA13_1_1
38	H&E	5	WD-76845-038	HTA13_1_42	HTA13_1_1
39	CyCIF	5	WD-76845-039	HTA13_1_43	HTA13_1_1
43	H&E	5	WD-76845-043	HTA13_1_47	HTA13_1_1
44	CyCIF	5	WD-76845-044	HTA13_1_48	HTA13_1_1
45	CyCIF	5	WD-76845-045	HTA13_1_49	HTA13_1_1
46	CyCIF	5	WD-76845-046	HTA13_1_50	HTA13_1_1
47	CyCIF	5	WD-76845-047	HTA13_1_51	HTA13_1_1
48	H&E	5	WD-76845-048	HTA13_1_52	HTA13_1_1
49	CyCIF	5	WD-76845-049	HTA13_1_53	HTA13_1_1
50	CyCIF	5	WD-76845-050	HTA13_1_54	HTA13_1_1
51	CyCIF	5	WD-76845-051	HTA13_1_55	HTA13_1_1
52	CyCIF	5	WD-76845-052	HTA13_1_56	HTA13_1_1
53	H&E	5	WD-76845-053	HTA13_1_57	HTA13_1_1
54	CyCIF	5	WD-76845-054	HTA13_1_58	HTA13_1_1
58	H&E	5	WD-76845-058	HTA13_1_62	HTA13_1_1
59	CyCIF	5	WD-76845-059	HTA13_1_63	HTA13_1_1
63	H&E	5	WD-76845-063	HTA13_1_67	HTA13_1_1
64	CyCIF	5	WD-76845-064	HTA13_1_68	HTA13_1_1
68	H&E	5	WD-76845-068	HTA13_1_72	HTA13_1_1
69	CyCIF	5	WD-76845-069	HTA13_1_73	HTA13_1_1
73	H&E	5	WD-76845-073	HTA13_1_77	HTA13_1_1
74	CyCIF	5	WD-76845-074	HTA13_1_78	HTA13_1_1
77	H&E	5	WD-76845-077	HTA13_1_81	HTA13_1_1
78	CyCIF	5	WD-76845-078	HTA13_1_82	HTA13_1_1
83	H&E	5	WD-76845-083	HTA13_1_87	HTA13_1_1
84	CyCIF	5	WD-76845-084	HTA13_1_88	HTA13_1_1
85	H&E	4	WD-76845-085	HTA13_1_89	HTA13_1_1
86	CyCIF	4	WD-76845-086	HTA13_1_90	HTA13_1_1
90	H&E	4	WD-76845-090	HTA13_1_94	HTA13_1_1
91	CyCIF	4	WD-76845-091	HTA13_1_95	HTA13_1_1
96	H&E	4	WD-76845-096	HTA13_1_100	HTA13_1_1
97	CyCIF	4	WD-76845-097	HTA13_1_101	HTA13_1_1
101	H&E	4	WD-76845-101	HTA13_1_105	HTA13_1_1
102	CyCIF	4	WD-76845-102	HTA13_1_106	HTA13_1_1
105	H&E	4	WD-76845-105	HTA13_1_109	HTA13_1_1
106	CyCIF	4	WD-76845-106	HTA13_1_110	HTA13_1_1
