## Supplementary material for "Multiplexed 3D atlas of state transitions and immune interactions in colorectal cancer": Table S3

### Sheet: Main Panel
Table S3: main CyCIF antibody panel
	﻿Antibody Name	Target Protein	Vendor	Catalog no.	Clone	Fluorophore	Function	Dilution	PassQC	In analysis
Cycle0	N/D	N/D	N/A	N/A	N/A	N/A	Autofluorescence		N/A	N/A
	N/D	N/D	N/A	N/A	N/A	N/A	Autofluorescence		N/A	N/A
	N/D	N/D	N/A	N/A	N/A	N/A	Autofluorescence		N/A	N/A
Cycle1	anti-Rat	IgG	Thermo	A-21208	N/A	Alexa Fluor 488	Pre-staining	1:2000	N/A	N/A
	anti-Rabbit	IgG	Thermo	A-31572	N/A	Alexa Fluor 555	Pre-staining	1:2000	N/A	N/A
	Anti-Mouse	IgG	Thermo	A-31571	N/A	Alexa Fluor 647	Pre-staining	1:2000	N/A	N/A
Cycle2	anti-CD3	CD3	abcam	ab11089	CD3-12	anti-Rat-488	Immune	1:500	Yes	Yes
	anti-NaK ATPase	NaK ATPase	CST	#23565	D4Y7E	anti-Rabbit-555	Segmentation	1:1000	Yes	Yes
	anti-CD45RO	CD45RO	Dako	M0742	UCHL1	anti-mouse-647	Immune	1:200	Yes	Yes
Cycle3	Ki67-488	Ki67	CST	#11882	D3B5	Alexa Fluor 488	Tumor	1:400	Yes	Yes
	Keratin-570	pan-Keratin	eBioscience	41-9003-80	AE1/AE3	eFluor 570	Tumor	1:400	Yes	Yes
	aSMA-660	aSMA	eBioscience	50-9760-80	1A4	eFluor 660	Stromal	1:1000	Yes	Yes
Cycle4	CD8a-488	CD4	Abcam	ab196372	EPR6855	Alexa Fluor 488	Immune	1:300	Yes	Yes
	CD4-570	CD45	BioLegend	304039	HI30	PE	Immune	1:100	Yes	Yes
	PD1-647	PD-1/CD279	Abcam	ab201825	EPR4877 (2)	Alexa Fluor 647	Immune	1:200	Yes	Yes
Cycle5	CD20-488	CD20	eBioscience	53-0202-82	L26	Alexa Fluor 488	Immune	1:400	Yes	Yes
	CD68-PE	CD68	CST	#79594	D4B9C	Alexa Fluor 555	Immune	1:200	Yes	Yes
	CD45-647	CD8a	eBioscience		AMC908	eFluor 660	Immune	1:200	Yes	Yes
Cycle6	CD163-488	CD163	CST	ab218293	EPR14643-36	Alexa Fluor 488	Immune	1:400	Yes	Yes
	FOXP3-570	FOXP3	eBioscience	41-4777-80	236A/E7	eFluor 570	Immune	1:100	Yes	Yes
	PDL1-647	PD-L1/CD274	CST	#15005	E1L3N	Alexa Fluor 647	Immune	1:200	Yes	Yes
Cycle7	Ecad-488	E-Cadherin	CST	#3199	24E11	Alexa Fluor 488	Tumor	1:400	Yes	Yes
	Vimentin-555	Vimentin	CST	#9855	D21H3	Alexa Fluor 555	Tumor	1:500	Yes	Yes
	CDX2-647	CDX2	Abcam	ab195008	EPR2764Y	Alexa Fluor 647	Tumor	1:400	No	No
Cycle8	LaminABC	LaminABC	CST+Abcam	ab218293	EPR14643-36	Alexa Fluor 488	Immune	1:200&1:400	Yes	Yes
	Desmin-555	Desmin	Abcam	ab203422	Y66	Alexa Fluor 555	Stromal	1:400	Yes	Yes
	CD31-647	CD31	Abcam	ab218582	EPR3094	Alexa Fluor 647	Stromal	1:400	Yes	Yes
Cycle9	PCNA-488	PCNA	CST	#8580	PC10	Alexa Fluor 488	Tumor	1:600	Yes	Yes
	Ki67-570	Ki67	eBioscience	41-5699-80	20Raj1	eFluor 570	Tumor	1:200	No	No
	Collagen IV	Collagen IV	eBioscience	51-9871-80	1042	eFluor 660	Stromal	1:600	Yes	Yes
