## Supplementary material for "Multiplexed 3D atlas of state transitions and immune interactions in colorectal cancer": Table S4

### Sheet: Sheet 1
Table S4: Additional CyCIF antibodies used for imaging sections 45-47
		section 45	section 46	section 47
Cycle 1	A488	anti-Rat 1:1000	anti-Rat 1:1000	anti-Rat 1:1000
	A555	anti-Rabbit 1:1000	anti-Rabbit 1:1000	anti-Rabbit 1:1000
	A647	anti-Mouse 1:1000	anti-Mouse 1:1000	anti-Mouse 1:1000
Cycle 2	A488	PolIICTD (A.M. #61083) 1:250	CD3 (abcam ab11089) 1:500	RPA32 (CST 2208S) 1:250
	A555	pERK (CST 4370S) 1:250	Cyclin B1 (CST 12231S) 1:250	pCDK (abcam ab133463) 1:250
	A647	HLA-ABC (abcam ab70328) 1:500	GranB (DAKO M7235) 1:100	CD11c (EBIO 14-9761-82) 1:100
Cycle3	A488	CK17 (abcam ab185032) 1:1000	CD4 (abcam ab196372) 1:500	SDHB (abcam ab197902) 1:250
	A555	CK19 (ab203444) 1:500	CK20 (abcam ab209923) 1:500	E2F1 (abcam ab208078) 1:250
	A647	HLA-DPB1 (abcam ab201347) 1:500	CD14 (abcam ab196169) 1:500	S100A4 (abcam ab196168) 1:250
Cycle4	A488	pS6_240 (CST 5018S) 1:200	CK18 (EBIO 53-9815-80) 1:500	NP-Catenin (CST 70034S) 1:200
	A555	S6 (CST 6989S) 1:200	VEGFR2 (CST 12634S) 1:500	Notch1 (CST 15004S) 1:200
	A647	Collagen IV (EBIO 51-9871-80) 1:500	NUP98 (CST 13393S) 1:500	COXIV (CST 7561S) 1:125
Cycle5	A488	Vimentin (R&D IC2105G) 1:500	CK8 (EBIO 11-9938-80) 1:500	EGFR (CST 5616S) 1:200
	A555	AR (CST 8956S) 1:100	PD-L1 (Abcam ab213358) 1:100	pTBK1 (CST 13498S) 1:200
	A647	pS6_235 (CST 4851S) 1:200	Acetyl-Tub (CST 8150S) 1:200	cCasp3 (CST 9602 S) 1:100
Cycle6	A488	pNDRG1 (CST 6992S) 1:200	p62 (CST 66277S) 1:200	Bax (Bio 633604) 1:200
	A555	pRB (CST 8957S) 1:200	panKeratin (CST 3478S) 1:800	pH3 (CST 3475S) 1:400
	A647	pTyr (CST 9415S) 1:100	PD-L1 (CST 15005S) 1:200	Survivin (CST 2866S) 1:200
Cycle7	A488	CycD1 (abcam ab190194) 1:200	CD57 (BD 561906) 1:150	MucinAC (S.C. sc-21701AF488) 1:200
	A555	SOX2 (CST 5179S) 1:200	CD11c (CST 64675BC) 1:150	TriMeH3 (CST 40724S) 1:200
	A647	p21 (CST 8587S) 1:200	PD-1 (abcam ab201825) 1:150	p53 (abcam ab224942) 1:200
Cycle8	A488	LaminB1 (abcam ab194106) 1:400	CD4 (abcam ab196372) 1:200	cJUN (abcam ab193780) 1:200
	A555	E2F1 (abcam ab208078) 1:200	PD-L1E* (CST 41726S) 1:100	HLA-DR (abcam ab215312) 1:200
	A647	p27 (abcam ab194234) 1:200	CD14 (abcam ab196169) 1:400	ERBB2 (abcam ab225510) 1:100
Cycle9	A488	PCNA (CST 8580S) 1:200	LaminA/C (CST 8617S) 1:200	E-cadherin (CST 3199S) 1:200
	A555	HSP90 (abcam ab115641) 1:400	CD45 (BIO 304039) 1:50	SMA (EBIO 41-9760-82) 1:400
	A647	AKT (CST 5186S) 1:100	HLA-A (abcam ab199837)	NGFR (BD 560326) 1:200
Cycle10	A488	LmainAC (CST 8617S) 1:200	CD163 (abcam ab218293) 1:200	LaminB1 (abcam ab194106) 1:400
	A555	H2AX (BIO 613412) 1:200	CD68 (CST 79594S) 1:200	Vimentin (CST 9855S) 1:400
	A647	Ki67 (CST 12075S) 1:400	CD8a (EBIO 50-0008-62)	SMA (EBIO 50-9760-82) 1:400
Cycle11	A488	Ecadherin (CST 3199S) 1:200	IBA1 (abcam ab195031) 1:400	CD20 (EBIO 53-0202-82) 1:400
	A555	Vimentin (CST 9855S) 1:400	CD11b (abcam ab206616) 1:200	FOXA1 (abcam ab207244) 1:100
	A647	CD31 (abcam ab218582) 1:400	CD31 (abcam ab218582) 1:400	CD31 (abcam ab218582) 1:400
Cycle12	A488	CK14 (abcam ab77684) 1:800	CD16 (sc-0052AF488) 1:100	EZH2 (CST 30233S) 1:150
	A555	Perforin (CST 48539BC) 1:150	CD11a (BIO 301207) 1:200	H3 (CST 82241S) 1:800
	A647	CycA2 (abcam ab216303)	Tubulin (CST 3624S) 1:200	PDPN (BIO 916610) 1:100
Cycle13	A488	pERK (CST 4344S) 1:100	PAX5 (CST 25242BC) 1:150	NCR1 (R&D FAB2225F) 1:100
	A555	MAP2 (EBIO 41-9763-80) 1:200	CD1a (BIO 300105) 1:150	CD90 (BIO 328109) 1:50
	A647	pMTOR (EBIO 50-97187-41) 1:100	PAX8 (abcam ab215953) 1:150	mTOR (CST 5048S) 1:150
Cycle14	A488	CyclinB1 (sc-752FITC) 1:50	POLR2A (NB200-598AF488) 1:200	BRAFV600E (abcam ab175637) 1:100
	A555	GFAP (EBIO 41-9892-80) 1:400	NFATc1 (BIO 649605) 1:100	KAP1 (BIO 619304) 1:200
	A647	CycE (EBIO 50-9714-80) 1:100	pBTK (EBIO 50-9015-80) 1:200	FOXA2 (EBIO 50-4778-80) 1:200
