## Supplementary material for "Multiplexed 3D atlas of state transitions and immune interactions in colorectal cancer": Table S5

### Sheet: Tumor_panel
Table S5: Tumor focused CyCIF antibody panel
	﻿Antibody Name	Target Protein	Vendor	Catalog no.	Clone	Fluorophore	Dilution	Pass QC	In analysis
Cycle1	anti-Rat	IgG	Thermo	A-21208	N/A	Alexa Fluor 488	1:2000	N/A	N/A
	anti-Rabbit	IgG	Thermo	A-31572	N/A	Alexa Fluor 555	1:2000	N/A	N/A
	Anti-Mouse	IgG	Thermo	A-31571	N/A	Alexa Fluor 647	1:2000	N/A	N/A
Cycle2	MCM6	DNA replication licensing factor MCM6	Santa Cruz	sc-9843	C-20	N/A	1:100	Yes	Yes
	NaKATPase	Na+/K+ ATPase alpha-1 subunit	CST	23565	D4Y7E	N/A	1:300	Yes	Yes
	p53	Cellular tumor antigen p53	Dako	M7001	DO7	N/A	1:300	Yes	Yes
Cycle3	PCNA	PCNA	CST	8580	PC10	Alexa Fluor 488	1:400	Yes	Yes
	Pan-CK	Pan-cytokeratin	eBioscience	41-9003-82	AE1/AE3	eFluor 570	1:400	Yes	Yes
	α-SMA	Aortic smooth muscle actin	eBioscience	50-9760-82	1A4	eFluor 660	1:600	Yes	Yes
Cycle4	E-cadherin	E-cadherin	CST	3199	24E10	Alexa Fluor 488	1:400	Yes	Yes
	α-SMA (2)	Aortic smooth muscle actin (2)	Thermo	41-9760-82	1A4	eFluor 570	1:600	Yes	No
	Vimentin	Vimentin	CST	9856	D21H3	Alexa Fluor 647	1:600	Yes	Yes
Cycle5	EGFR	Epidermal growth factor receptor	CST	5616S	D38B1	Alexa Fluor 488	1:400	Yes	Yes
	CDX2	Homeobox protein CDX-2	CST	84638	D11D10	Alexa Fluor 555	1:400	Yes	Yes
	CD45	CD45	BioLegend	304020	HI30	Alexa Fluor 647	1:200	Yes	Yes
Cycle6	pERK-1	ERK-1 (pT202; pY204)	CST	4344S	D13.14.4E	Alexa Fluor 488	1:150	Yes	Yes
	H3K27me3	Histone H3.1 (K27me3)	CST	40724S	C36B11	phycoerythrin	1:300	Yes	Yes
	H3K27ac	Histone H3.1 (K27ac)	Abcam	ab245912	EP16602	Alexa Fluor 647	1:300	Yes	Yes
Cycle7	β-Catenin	Catenin beta-1	BD Biosciences	562505	14	Alexa Fluor 488	1:300	Yes	Yes
	CD44	CD44	CST	8724	156-3C11	phycoerythrin	1:300	Yes	Yes
	PD-L1	PD-L1	CST	15005	E1L3N	Alexa Fluor 647	1:200	Yes	Yes
Cycle8	N-cadherin	N-cadherin	CST	81673	D4R1H	Alexa Fluor 488	1:300	No	No
	Histone H2AX	Histone H2AX (pS139)	BioLegend	613412	2F3	phycoerythrin	1:150	Yes	Yes
	ZEB1	Zinc finger E-box-binding homeobox 1	CST	40098	E2G6Y	Alexa Fluor 647	1:150	Yes	Yes
Cycle9	Nestin	Nestin	eBioscience	53-9843-80	10C2	Alexa Fluor 488	1:200	Yes	Yes
	CD68	CD68	CST	79594	D4B9C	phycoerythrin	1:400	Yes	No
	CD31	CD31	Abcam	ab218582	EPR3094	Alexa Fluor 647	1:800	Yes	Yes
Cycle10	S100a	Protein S100-A1	Abcam	ab207367	EPR5251	Alexa Fluor 488	1:800	Yes	Yes
	GFAP	GFAP	Thermo	41-9892-80	GA5	eFluor 570	1:400	Yes	Yes
	IRF-1	IRF-1	CST	14105	D5E4	Alexa Fluor 647	1:200	Yes	Yes
Cycle11	pS6	40S ribosomal protein S6 (pS235; pS236)	CST	4803	D57.2.2E	Alexa Fluor 488	1:200	Yes	Yes
	cPARP	Cleaved PARP-1	CST	6894S	D64E10	Alexa Fluor 555	1:300	Yes	Yes
	p21	p21	CST	8587S	12D1	Alexa Fluor 647	1:200	Yes	Yes
Cycle12	N/A	N/A	N/A	N/A	N/A	N/A	N/A	N/A	N/A
	KAP-1	KAP-1	BioLegend	619304	20A1	Alexa Fluor 594	1:300	Yes	Yes
	Ki-67	Antigen Ki67	CST	12075	D3B5	Alexa Fluor 647	1:200	Yes	Yes
Cycle13	FN3	Fibronectin	Abcam	ab198933	F1	Alexa Fluor 488	1:150	Yes	Yes
	VEGFR2	VEGFR-2	CST	12634	D5B1	phycoerythrin	1:300	Yes	Yes
	NGFR	NGF receptor	BD Biosciences	560326	C40-1457	Alexa Fluor 647	1:200	Yes	Yes
