## Supplementary material for "Multiplexed 3D atlas of state transitions and immune interactions in colorectal cancer": Table S6

### Sheet: Immune Panel
Table S6: Immune focused CyCIF antibody panel
	﻿Antibody Name	Target Protein	Vendor	Catalog no.	Clone	Fluorophore	Dilution	Pass QC	In analysis
Cycle1	anti-Rat	IgG	Thermo	A-21208	N/A	Alexa Fluor 488	1:2000	N/A	N/A
	anti-Rabbit	IgG	Thermo	A-31572	N/A	Alexa Fluor 555	1:2000	N/A	N/A
	anti-Mouse	IgG	Thermo	A-31571	N/A	Alexa Fluor 647	1:2000	N/A	N/A
Cycle2	CD3d	CD3d	Abcam	ab11089	CD3-12	N/A	1:400	Yes	Yes
	CD11c	CD11c	CST	45581	D3V1E	N/A	1:200	Yes	Yes
	Granzyme B	Granzyme B	Dako	M7235	GrB-7	N/A	1:100	Yes	Yes
Cycle3	Ki-67	Antigen Ki67	CST	11882S	D3B5	Alexa Fluor 488	1:200	Yes	Yes
	Pan-CK	Pan-cytokeratin	eBioscience	41-9003-82	AE1/AE3	eFluor 570	1:400	Yes	Yes
	CD45	CD45	BioLegend	103123	30-F11	Alexa Fluor 647	1:100	Yes	Yes
Cycle4	CD11b	CD11b	eBioscience	53-0196-80	C67F154	Alexa Fluor 488	1:200	Yes	Yes
	CD68	CD68	CST	24850	D4B9C	Alexa Fluor 488	1:200	Yes	Yes
	CD14	CD14	Abcam	ab196169	EPR3653	Alexa Fluor 647	1:400	Yes	Yes
Cycle5	CD163	CD163	Abcam	ab218293	EPR14643-36	Alexa Fluor 488	1:200	Yes	Yes
	FOXP3	FOXP3	eBioscience	41-4777-82	236A/E7	eFluor 570	1:100	Yes	Yes
	CD8a	CD8a	eBioscience	50-0008-82	AMC908	eFluor 660	1:100	Yes	Yes
Cycle6	CD15	CD15	BioLegend	301910	HI98	Alexa Fluor 488	1:100	Yes	Yes
	CD44	CD44	CST	8724	156-3C11	phycoerythrin	1:200	Yes	Yes
	PD-L1	PD-L1	CST	15005	E1L3N	Alexa Fluor 647	1:200	Yes	Yes
Cycle7	CD4	CD4	R&D Systems	FAB8165G	N/A	Alexa Fluor 488	1:200	Yes	Yes
	pTBK1	Serine/threonine-protein kinase TBK1 (pS172)	CST	13498	D52C2	phycoerythrin	1:200	Yes	Yes
	PD-1	PD-1	Abcam	ab201825	EPR4877(2)	Alexa Fluor 647	1:200	Yes	Yes
Cycle8	CD57	CD57	BD Biosciences	561906	NK-1	FITC	1:200	No	No
	HLA-DRA	MHC class II antigen DRA	Abcam	ab215312	EPR3692	Alexa Fluor 555	1:200	Yes	Yes
	LAG-3	LAG-3	Abcam	ab225278	EPR4392(2)	Alexa Fluor 647	1:100	No	No
Cycle9	CD20	CD20	eBioscience	53-0202-80	L26	Alexa Fluor 488	1:200	Yes	Yes
	TIM-3	TIM-3	CST	67761S	D5D5R	phycoerythrin	1:200	No	No
	HLA-A	HLA-A	Abcam	ab199837	EP1395Y	Alexa Fluor 647	1:400	Yes	Yes
Cycle10	CD16	CD16	Santa Cruz Biotechnology	sc-20052AF647	DJ130c	Alexa Fluor 488	1:200	Yes	Yes
	pSRC	p60-Src (pY418)	Thermo	12-9034-41	SC1T2M3	phycoerythrin	1:200	Yes	Yes
	pSTAT-1	Signal transducer and activator of transcription 1-alpha/beta (pY701)	CST	8009S	58D6	Alexa Fluor 647	1:100	Yes	Yes
Cycle11	CD24	CD24	Abcam	ab30350	SN3	FITC	1:100	No	No
	Desmin	Desmin	Abcam	ab203422	Y66	Alexa Fluor 555	1:400	Yes	Yes
	PDPN	Podoplanin	BioLegend	916610		Alexa Fluor 647	1:200	Yes	Yes
Cycle12	STING	hSTING	Abcam	ab198950	EPR13130	Alexa Fluor 488	1:2000	No	No
	pRb	Rb (pS807; pS811)	CST	8957S	D20B12	Alexa Fluor 555	1:200	Yes	Yes
	pTyr	Phospho-Tyrosine	CST	9415S	P-Tyr-100	Alexa Fluor 647	1:300	Yes	Yes
