## Supplementary material for "Multiplexed 3D atlas of state transitions and immune interactions in colorectal cancer": Table S7

### Sheet: MainTable
Table 7: Cell type dictionary
TypeID	TypeName	Main_Markers	Category
1	Tumor/Epi.	Keratin+	Tumor/Epi
2	Ki67+ Tumor/Epi.	Keratin+Ki67+	Tumor/Epi
3	PDL1+ Tumor/Epi.	Keratin+PDL1+	Tumor/Epi
4	Endothelial	CD31+	Stroma
5	Muscle/Fibroblast	Desmin/SMA+	Stroma
6	Other	Negative	Stroma
7	Macrophage(I)	CD163+	Immune
8	B cells	CD20+	Immune
9	DN Lymphocyte	CD3+	Immune
10	T helper	CD4+	Immune
11	Macrophage(II)	CD4+CD68+	Immune
12	DP Lymphocyte	CD4+CD8+	Immune
13	Treg	CD4+FOXP3+	Immune
14	PD1+ T helper	CD4+PD1+	Immune
15	Lymphocyte(III)	CD45+/CD45RO+	Immune
16	Macrophage(III)	CD68+	Immune
17	PDL1+ Macrophage	CD68+PDL1+	Immune
18	Macrophage(IV)	CD68+CD163+	Immune
19	Tc cell	CD8+	Immune
20	PD1+ Tc	CD8+PD1+	Immune
21	PDL1+ lymphocyte	CD45+PDL1+	Immune

### Sheet: Representative_table
Keratinp	Ki67p	CD3p	CD20p	CD45ROp	CD4p	CD8ap	CD68p	CD163p	FOXP3p	PD1p	PDL1p	CD31p	aSMAp	Desminp	CD45p	Celltype	TypeName	Main_Markers
1	0	0	0	0	0	0	0	0	0	0	0	0	0	0	0	1	Tumor/Epi.	Keratin+
1	1	0	0	0	0	0	0	0	0	0	0	0	0	0	0	2	Ki67+ Tumor/Epi.	Keratin+Ki67+
1	0	0	0	0	0	0	0	0	0	0	1	0	0	0	0	3	PDL1+ Tumor/Epi.	Keratin+PDL1+
0	0	0	0	0	0	0	0	0	0	0	0	1	0	0	0	4	Endothelial	CD31+
0	0	0	0	0	0	0	0	0	0	0	0	0	1	1	0	5	Muscle/Fibroblast	Desmin/SMA+
0	0	0	0	0	0	0	0	0	0	0	0	0	0	0	0	6	Other	Negative
0	0	0	0	0	0	0	0	1	0	0	0	0	0	0	1	7	Macrophage(I)	CD163+
0	0	0	1	0	0	0	0	0	0	0	0	0	0	0	1	8	B cells	CD20+
0	0	1	0	1	0	0	0	0	0	0	0	0	0	0	1	9	DN Lymphocyte	CD3+
0	0	1	0	1	1	0	0	0	0	0	0	0	0	0	1	10	T helper	CD4+
0	0	0	0	0	1	0	1	0	0	0	0	0	0	0	1	11	Macrophage(II)	CD4+CD68+
0	0	1	0	1	1	1	0	0	0	0	0	0	0	0	1	12	DP Lymphocyte	CD4+CD8+
0	0	1	0	1	1	0	0	0	1	0	0	0	0	0	1	13	Treg	CD4+FOXP3+
0	0	1	0	1	1	0	0	0	0	1	0	0	0	0	1	14	PD1+ T helper	CD4+PD1+
0	0	0	0	1	0	0	0	0	0	0	0	0	0	0	1	15	Lymphocyte(III)	CD45+/CD45RO+
0	0	0	0	1	0	0	1	0	0	0	0	0	0	0	1	16	Macrophage(III)	CD68+
0	0	0	0	1	0	0	1	0	0	0	1	0	0	0	1	17	PDL1+ Macrophage	CD68+PDL1+
0	0	0	0	1	0	0	1	1	0	0	0	0	0	0	1	18	Macrophage(IV)	CD68+CD163+
0	0	1	0	1	0	1	0	0	0	0	0	0	0	0	1	19	Tc cell	CD8+
0	0	1	0	1	0	1	0	0	0	1	0	0	0	0	1	20	PD1+ Tc	CD8+PD1+
0	0	0	0	1	0	0	0	0	0	0	1	0	0	0	1	21	PDL1+ lymphocyte	CD45+PDL1+

### Sheet: Full_table
Keratinp	Ki67p	CD3p	CD20p	CD45ROp	CD4p	CD8ap	CD68p	CD163p	FOXP3p	PD1p	PDL1p	CD31p	aSMAp	Desminp	CD45p	Type_ID	Category	Type_Name
1	0	0	0	0	0	0	0	0	0	0	0	0	0	0	0	1	Tumor	Tumor/Epi.
1	0	1	0	0	0	0	0	0	0	0	0	0	0	0	0	1	Tumor	Tumor/Epi.
1	1	0	0	0	0	0	0	0	0	1	0	0	0	0	0	1	Tumor	Tumor/Epi.
1	1	0	0	0	0	0	0	0	0	0	0	0	1	0	0	1	Tumor	Tumor/Epi.
1	0	0	0	0	0	0	0	0	0	0	0	0	1	0	0	1	Tumor	Tumor/Epi.
1	1	0	0	0	0	0	0	0	0	0	0	0	0	0	0	2	Tumor	Ki67+ Tumor/Epi.
1	1	1	0	0	0	0	0	0	0	0	0	0	0	0	0	2	Tumor	Ki67+ Tumor/Epi.
1	1	0	0	0	0	0	0	0	0	0	1	0	0	0	0	3	Tumor	PDL1+ Tumor/Epi.
1	0	0	0	0	0	0	0	0	0	0	1	0	0	0	0	3	Tumor	PDL1+ Tumor/Epi.
0	0	0	0	0	0	0	0	0	0	0	0	1	0	0	0	4	Stroma	Endothelial
0	0	0	0	0	0	0	0	0	0	0	0	1	1	0	1	4	Stroma	Endothelial
0	0	0	0	0	0	0	0	0	0	0	0	1	1	0	0	4	Stroma	Endothelial
0	0	0	0	1	0	0	0	0	0	0	0	1	1	0	1	4	Stroma	Endothelial
0	0	0	0	0	0	0	0	0	0	0	0	1	1	1	0	5	Stroma	Muscle/Fibroblast
0	0	0	0	0	0	0	0	0	0	0	0	0	0	1	0	5	Stroma	Muscle/Fibroblast
0	0	0	0	0	0	0	0	0	0	0	0	0	1	0	0	5	Stroma	Muscle/Fibroblast
0	0	1	0	0	0	0	0	0	0	0	0	0	1	0	0	5	Stroma	Muscle/Fibroblast
0	0	0	0	0	0	0	0	0	0	0	0	0	1	1	0	5	Stroma	Muscle/Fibroblast
0	0	1	0	0	0	0	0	0	0	0	0	0	1	1	0	5	Stroma	Muscle/Fibroblast
1	0	0	0	0	0	0	0	0	0	0	0	0	1	1	0	5	Stroma	Muscle/Fibroblast
0	0	0	0	0	0	0	0	0	0	0	0	0	0	0	0	6	Stroma	Other
0	1	0	0	0	0	0	0	0	0	0	0	0	0	0	0	6	Stroma	Other
0	0	0	0	1	0	0	0	1	0	0	0	0	0	0	1	7	Immune	Macrophage(I)
0	0	0	0	0	0	0	0	1	0	0	0	0	0	0	0	7	Immune	Macrophage(I)
0	0	0	0	1	1	0	0	1	0	0	0	0	0	0	1	7	Immune	Macrophage(I)
0	0	0	1	0	0	0	0	0	0	0	0	0	0	0	1	8	Immune	B cells
0	0	0	1	1	0	0	0	0	0	0	0	0	0	0	1	8	Immune	B cells
0	0	1	1	1	0	1	0	0	0	0	0	0	0	0	1	8	Immune	B cells
0	0	1	1	1	0	0	0	0	0	0	0	0	0	0	1	8	Immune	B cells
0	0	1	0	1	0	0	0	0	0	0	0	0	0	0	1	9	Immune	DN Lymphocyte
0	0	1	0	1	0	0	0	0	0	0	0	0	1	0	1	9	Immune	DN Lymphocyte
0	0	0	0	1	1	0	0	0	0	0	0	0	0	0	1	10	Immune	T helper
0	0	0	0	1	1	0	0	0	0	0	0	0	1	0	1	10	Immune	T helper
0	0	1	0	1	1	0	0	0	0	0	0	0	0	0	1	10	Immune	T helper
0	0	1	0	1	1	0	0	0	0	0	0	0	1	0	1	10	Immune	T helper
0	0	0	0	1	1	0	1	0	0	0	0	0	0	0	1	11	Immune	Macrophage(II)
0	0	0	0	1	1	0	1	0	0	0	0	0	1	0	1	11	Immune	Macrophage(II)
0	0	1	1	1	1	1	0	0	0	0	0	0	0	0	1	12	Immune	DP Lymphocyte
0	0	1	0	1	1	1	0	0	0	0	0	0	0	0	1	12	Immune	DP Lymphocyte
0	0	0	0	1	1	0	0	0	1	0	0	0	1	0	1	13	Immune	Treg
0	0	1	0	1	1	0	0	0	1	0	0	0	0	0	1	13	Immune	Treg
0	0	1	0	1	1	0	0	0	1	0	0	0	1	0	1	13	Immune	Treg
0	0	1	0	1	1	0	0	0	0	1	0	0	0	0	1	14	Immune	PD1+ T helper
0	0	1	1	1	1	0	0	0	0	1	0	0	0	0	1	14	Immune	PD1+ T helper
0	0	0	0	1	0	0	0	0	0	0	0	0	0	0	1	15	Immune	Lymphocyte(III)
0	0	0	0	1	0	0	0	0	0	0	0	0	1	0	1	15	Immune	Lymphocyte(III)
0	0	0	0	1	0	0	0	0	0	0	0	0	0	0	0	15	Immune	Lymphocyte(III)
0	0	0	0	1	0	0	0	0	0	0	0	0	1	0	0	15	Immune	Lymphocyte(III)
0	0	0	0	0	0	0	0	0	0	0	0	0	0	0	1	15	Immune	Lymphocyte(III)
0	0	0	0	1	0	0	1	0	0	0	0	0	0	0	1	16	Immune	Macrophage(III)
0	0	0	0	0	0	0	1	0	0	0	0	0	1	0	1	16	Immune	Macrophage(III)
0	0	0	0	0	0	0	1	0	0	0	0	0	0	0	0	16	Immune	Macrophage(III)
0	0	0	0	0	0	0	1	0	0	0	0	0	0	0	1	16	Immune	Macrophage(III)
0	0	0	0	1	0	0	1	0	0	0	0	0	1	0	1	16	Immune	Macrophage(III)
0	0	0	0	1	0	0	1	0	0	0	1	0	0	0	1	17	Immune	PDL1+ Macrophage
0	0	0	0	1	1	0	1	1	0	0	0	0	0	0	1	18	Immune	Macrophage(IV)
0	0	0	0	1	0	0	1	1	0	0	0	0	0	0	1	18	Immune	Macrophage(IV)
0	0	0	0	1	0	1	0	0	0	0	0	0	0	0	1	19	Immune	Tc cell
0	0	0	0	1	0	1	0	0	0	0	0	0	1	0	1	19	Immune	Tc cell
0	0	1	0	1	0	1	0	0	0	0	0	0	0	0	1	19	Immune	Tc cell
1	0	1	0	0	0	1	0	0	0	0	0	0	0	0	1	19	Immune	Tc cell
0	0	1	0	1	0	1	0	0	0	0	0	0	1	0	1	19	Immune	Tc cell
0	0	1	0	1	0	1	0	0	0	0	0	0	1	1	1	19	Immune	Tc cell
0	0	1	0	0	0	1	0	0	0	0	0	0	0	0	1	19	Immune	Tc cell
0	0	1	0	1	0	1	0	0	0	1	0	0	0	0	1	20	Immune	PD1+ Tc
0	0	0	0	1	0	0	0	0	0	0	1	0	0	0	1	21	Immune	PDL1+ lymphocyte
