## Supplementary material for "Multiplexed 3D atlas of state transitions and immune interactions in colorectal cancer": Table S8

### Sheet: CellCount_ROIs
Table S8: Cell count for each ROI from the CyCIF imaged sections
Section#	ROI	CellCount	Celltype1	Celltype2	Celltype3	Celltype4	Celltype5	Celltype6	Celltype7	Celltype8	Celltype9	Celltype10	Celltype11	Celltype12	Celltype13	Celltype14	Celltype15	Celltype16	Celltype17	Celltype18	Celltype19	Celltype20	Celltype21
#002	1	51585	0.244063	0.0948144	0.00230687	0.0616264	0.0454396	0.0207037	0.000581564	0.0618009	0.019967	0.0822914	0.018106	0.0347582	0.0396239	0.0276437	0.114006	0.047824	0.000135698	0.00517592	0.0774062	0.00170592	1.93855e-05
#002	2	11444	0.539584	0.0411569	0.00218455	0.0851975	0.0666725	0.0328556	0.00375743	0.0111849	0	0.0308459	0.00594198	0.00908773	0.0325061	0.0117092	0.0477106	0.032943	0.00148549	0.00655365	0.0346907	0.00367005	0.000262146
#002	3	14132	0.727427	0.0134447	0.00551939	0.0453581	0.0380696	0.0102604	0.00176903	0.0018398	0.000283046	0.00339655	0.00261817	0.00120294	0.018681	0.00813756	0.00834984	0.0302859	0.00537787	0.00205208	0.0697707	0.00537787	0.000778375
#002	4	22250	0.741798	0.00678652	0.00876404	0.0366742	0.0498876	0.00642697	0.000269663	0.00107865	0	0.00894382	0.00611236	0.00134831	0.0190562	0.00808989	0.0134382	0.0417528	0.00808989	0.000719101	0.0346517	0.00404494	0.00206742
#002	5	33835	0.414216	0.324871	0.0131521	0.0485001	0.0178809	0.011231	0.000679769	0.0123245	0.00103443	0.0158711	0.0108468	0.00254175	0.0297621	0.00718191	0.0364416	0.0197133	0.00623615	0.000886656	0.0225506	0.00180287	0.00227575
#002	6	6917	0.515975	0.0237097	0.00506	0.0497325	0.059708	0.0218303	0.004048	0.0193726	0.000867428	0.0211074	0.00867428	0.0143126	0.023276	0.0102646	0.0226977	0.0599971	0.0104091	0.0316611	0.0903571	0.00665028	0.000289143
#002	TB	140	0.0357143	0	0.0428571	0.0214286	0.0428571	0.00714286	0	0.0285714	0	0.1	0.0714286	0.0142857	0.192857	0.0285714	0.1	0.15	0.0357143	0	0.121429	0.00714286	0
#007	1	50244	0.258021	0.0855426	0.00165194	0.0433883	0.0448014	0.0623955	0.0127975	0.0655402	0.0339742	0.0928469	0.00360242	0.034432	0.0256747	0.0159422	0.0787756	0.0417761	0.000159223	0.00656795	0.091195	0.000835921	7.96115e-05
#007	2	13649	0.47117	0.0381713	0.00197817	0.0758297	0.0600044	0.0628617	0.0142135	0.0153857	0.000439593	0.0344348	0.00227123	0.0097443	0.0480621	0.00893838	0.056854	0.0318705	0.000879185	0.0160451	0.0487215	0.00175837	0.000366327
#007	3	13627	0.601013	0.0190798	0.00785206	0.056799	0.0792544	0.0173186	0.00550378	0.00777867	0.000146767	0.00953988	0.00293535	0.00256843	0.0390401	0.0104205	0.0126954	0.0303809	0.0124018	0.00337565	0.0745579	0.00565055	0.00168783
#007	4	21882	0.67992	0.0616488	0.00598666	0.032264	0.0231697	0.00292478	0.000822594	0.00169089	0.000502696	0.00968833	0.00827164	0.00164519	0.0187826	0.00644365	0.00909423	0.0693264	0.0135728	0.00191939	0.0484416	0.00351887	0.000365597
#007	5	33103	0.75105	0.0190919	0.00909283	0.0250128	0.0165846	0.0390297	0.00350421	0.00851887	0.000543757	0.0142887	0.0013896	0.00160106	0.0195148	0.00516569	0.0374588	0.0130502	0.00540736	0.00238649	0.0248014	0.0013896	0.00111772
#007	6	10223	0.489582	0.00352147	0.0103688	0.0413773	0.0493984	0.0353125	0.00860804	0.033454	0.00136946	0.0240634	0.00557566	0.0185855	0.0246503	0.0112491	0.0284652	0.0622127	0.0205419	0.0207376	0.107992	0.00254328	0.000391275
#007	TB	415	0.0578313	0	0.026506	0.0433735	0.0168675	0.0289157	0.00240964	0.0120482	0.00481928	0.0554217	0.026506	0.0433735	0.122892	0.0216867	0.086747	0.146988	0.0674699	0.00963855	0.195181	0.0240964	0.00722892
#014	1	37078	0.312611	0.0723879	0.00285884	0.0435838	0.0772156	0.0503533	0.00617617	0.0546146	0.0193646	0.0964993	0.0058795	0.025352	0.0196073	0.00676951	0.0643508	0.043368	5.39403e-05	0.00496251	0.0939641	2.69702e-05	0
#014	2	12860	0.547278	0.0179627	0.0103421	0.0899689	0.0611198	0.0545879	0.0156299	0.0115863	0.000388802	0.0153966	0.000622084	0.00202177	0.050311	0.00933126	0.0307932	0.0293157	0.00248834	0.00583204	0.0421462	0.00209953	0.000777605
#014	3	17955	0.602506	0.0300195	0.00896686	0.0666667	0.0845447	0.0147591	0.00490114	0.00612643	0.000167084	0.00573656	0.000445558	0.000946811	0.0381509	0.00935673	0.0120301	0.0277917	0.00818713	0.00161515	0.0736842	0.00233918	0.0010582
#014	4	21129	0.684225	0.0271191	0.0100336	0.0341237	0.0356856	0.00179848	0.000236642	0.00539543	0.000236642	0.0104122	0.00312367	0.00312367	0.0228122	0.00586871	0.00662596	0.066165	0.0278291	0.00085191	0.0523451	0.00160916	0.000378627
#014	5	42272	0.635787	0.0896101	0.0177659	0.0402631	0.0289553	0.0397426	0.00721518	0.013011	0.000354845	0.0145723	0.000496783	0.00177422	0.0305403	0.00723883	0.0238692	0.00882381	0.00650549	0.000922597	0.029807	0.00134841	0.00139572
#014	6	7623	0.600289	0.0051161	0.001443	0.0338449	0.0543093	0.0330579	0.00446019	0.0156107	0.00262364	0.0229568	0.000918274	0.0152171	0.0217762	0.00459137	0.0190214	0.0495868	0.00406664	0.01443	0.095894	0.000787092	0
#014	TB	1191	0.0428212	0.00251889	0.00671704	0.070529	0.0335852	0.0117548	0.00755668	0.0646516	0.00167926	0.0512175	0.0243493	0.0906801	0.106633	0.0419815	0.0654912	0.130143	0.0696893	0.0243493	0.141058	0.0109152	0.00167926
#020	1	30732	0.257647	0.21463	0.00478329	0.0327021	0.0745152	0.051217	0.0116816	0.0228752	0.00471821	0.0957959	0.0115515	0.0327021	0.0191332	0.00110634	0.0515749	0.0290902	0.000227776	0.0107705	0.0726279	0	0.000650787
#020	2	13036	0.620589	0.0152654	0.00621356	0.0485578	0.0461798	0.0463332	0.0107395	0.011123	0	0.0342129	0.00260816	0.00529303	0.041884	0.0042958	0.0258515	0.0315281	0.00299172	0.00851488	0.0377416	0	7.67106e-05
#020	3	18742	0.704567	0.00843026	0.00581581	0.0408174	0.0488208	0.0178209	0.00634938	0.003895	0.000106712	0.0128055	0.000640273	0.00101377	0.0246505	0.00512219	0.0123786	0.0231565	0.00784335	0.00149397	0.072671	0.000213424	0.00138726
#020	4	17194	0.662499	0.0620565	0.033849	0.0246016	0.0186111	0.00412935	0.000290799	0.00151216	0.000290799	0.0108759	0.00244271	0.00168663	0.015645	0.00418751	0.00849133	0.0403048	0.0546702	0.00395487	0.0473421	0.000348959	0.00221007
#020	5	42309	0.705169	0.0134723	0.0177031	0.0265428	0.0233756	0.0400388	0.00867428	0.0130469	2.36356e-05	0.0212957	0.00160722	0.00316717	0.0287646	0.00314354	0.0255738	0.0151977	0.0151504	0.0048453	0.0308209	0.000141814	0.00224539
#020	6	5210	0.758925	0.00825336	0.00345489	0.0174664	0.0262956	0.0191939	0.00326296	0.00441459	0.000575816	0.012476	0.00153551	0.00575816	0.0153551	0.000191939	0.00959693	0.0358925	0.00479846	0.00978887	0.0627639	0	0
#020	TB	1185	0.0371308	0	0.0666667	0.0624473	0.0295359	0.00843882	0.00168776	0.0202532	0	0.0379747	0.00759494	0.0295359	0.12827	0.0244726	0.0405063	0.064135	0.243038	0.00168776	0.16962	0	0.0270042
#025	1	29920	0.404646	0.012266	0.00167112	0.0391711	0.0768717	0.0273396	0.0182821	0.0256016	0.00935829	0.100769	0.00554813	0.0233957	0.0244652	0.000668449	0.0910428	0.0417781	0.000100267	0.00364305	0.0933489	0	3.34225e-05
#025	2	14416	0.567633	0.0602802	0.00367647	0.0833102	0.0317009	0.0256659	0.0120006	0.0097808	0.000277469	0.0274001	0.00221976	0.00672863	0.0532048	0.00804661	0.0234462	0.0278163	0.00485572	0.00825472	0.0423835	0.000901776	0.000416204
#025	3	23576	0.637598	0.0267221	0.00831354	0.0680777	0.0628181	0.0121734	0.00907703	0.00356295	4.2416e-05	0.00907703	0.000805904	0.00063624	0.0335087	0.00674415	0.0176026	0.0248558	0.00861045	0.00275704	0.0648541	0.000933152	0.00123006
#025	4	15758	0.697677	0.0107247	0.0135169	0.0338875	0.0306511	0.00190379	0.00133266	0.00253839	0.000253839	0.0112958	0.00355375	0.0058383	0.0191014	0.00488641	0.008694	0.0578119	0.0345221	0.00469603	0.0549562	0.00114228	0.00101536
#025	5	15381	0.558676	0.0706066	0.00624147	0.0392042	0.0401144	0.0751577	0.0176842	0.0147585	0.000455107	0.0336129	0.0016904	0.00513621	0.0252259	0.0016904	0.06404	0.0132631	0.00175541	0.00338079	0.0271764	0	0.000130031
#025	6	4165	0.729412	0.0105642	0.00336134	0.0273709	0.0180072	0.017527	0.00480192	0.012485	0.00240096	0.0213685	0.00288115	0.0112845	0.0151261	0.00168067	0.0110444	0.0288115	0.00120048	0.00960384	0.0705882	0.000240096	0.000240096
#025	TB	1212	0.0280528	0	0.00742574	0.0445545	0.0651815	0.0247525	0.0148515	0.0231023	0.00412541	0.0924092	0.0330033	0.0445545	0.128713	0.00825083	0.0429043	0.124587	0.080033	0.0577558	0.171617	0	0.00412541
#029	1	33086	0.363447	0.0439461	0.00208547	0.0403796	0.0785226	0.0609321	0.00368736	0.0215801	0.0117875	0.113462	0.012664	0.0257208	0.0144774	0.000604485	0.0682464	0.036662	0.000241794	0.00401983	0.0973826	6.04485e-05	9.06728e-05
#029	2	13117	0.555157	0.00465045	0.000686132	0.0341542	0.0622856	0.1171	0.00213463	0.00678509	7.62369e-05	0.0543569	0.00259206	0.00182969	0.0255394	0.000838606	0.0478768	0.0348403	7.62369e-05	0.00167721	0.0472669	7.62369e-05	0
#029	3	19492	0.660733	0.00364252	0.00210343	0.0406321	0.0692592	0.0640776	0.00138518	0.00271906	0.000102606	0.019803	0.00066694	0.000307819	0.0240612	0.00225734	0.0305766	0.0226247	0.00133388	0.00082085	0.0525857	0.000153909	0.000153909
#029	4	17043	0.651528	0.0103855	0.0238221	0.0452972	0.0380802	0.00340316	0.000586751	0.00269906	5.86751e-05	0.0116177	0.00592619	0.00393123	0.0244675	0.00264038	0.0139647	0.0506953	0.0611395	0.00492871	0.0409552	0.000469401	0.00340316
#029	5	12257	0.599168	0.068777	0.00187648	0.00864812	0.051236	0.0803622	0.00595578	0.0099535	0.00081586	0.0387534	0.00171331	0.00440565	0.0147671	0.000326344	0.0849311	0.00636371	0.000163172	0.000571102	0.0212124	0	0
#029	6	5578	0.689674	0.000537827	0.00573682	0.0242022	0.0346002	0.0358551	0.00143421	0.0109358	0.00125493	0.0267121	0.00448189	0.00914306	0.010398	0.00107565	0.017569	0.0417712	0.00358551	0.00878451	0.071531	0.000179276	0.000537827
#029	TB	621	0.0821256	0.00161031	0.0128824	0.0354267	0.0289855	0.0193237	0.00805153	0.0289855	0	0.0515298	0.10628	0.0466989	0.112721	0.0112721	0.0466989	0.127214	0.0917874	0.020934	0.161031	0.00483092	0.00161031
#034	1	39843	0.254223	0.0838792	0.00220867	0.0508496	0.0590066	0.0287629	0.00481891	0.0453279	0.0148834	0.109404	0.0135281	0.0419145	0.0146324	0.0206059	0.110484	0.0360666	2.50985e-05	0.00788093	0.0997666	0.0017318	0
#034	2	16241	0.500339	0.0115756	0.00338649	0.111508	0.0235823	0.0142848	0.00757343	0.0123145	6.15726e-05	0.0362047	0.00781972	0.00905117	0.0599101	0.0208731	0.115141	0.00886645	0.00123145	0.0110831	0.0363894	0.007635	0.00116988
#034	3	16615	0.574361	0.00619922	0.00746314	0.0793259	0.0552513	0.0101715	0.00246765	0.0123984	0.000120373	0.0144448	0.00427325	0.00373157	0.0447788	0.023533	0.0515799	0.0137225	0.00619922	0.0013241	0.0733073	0.0131207	0.0022269
#034	4	18653	0.541736	0.096392	0.0158152	0.0409586	0.0263765	0.00262692	0.000107221	0.00471774	0.000107221	0.015976	0.0328633	0.0102396	0.0219804	0.0117407	0.0134563	0.0492146	0.0554334	0.00332386	0.048196	0.00670133	0.00203721
#034	5	8910	0.692031	0.00516274	0.0140292	0.0485971	0.010101	0.045679	0.00291807	0.014927	0.000112233	0.0173962	0.000673401	0.00246914	0.0207632	0.00808081	0.0938272	0.0013468	0.000561167	0	0.014927	0.00246914	0.00392817
#034	6	6682	0.526938	0.0118228	0.00119725	0.0555223	0.0447471	0.0335229	0.00164621	0.0197546	0.0013469	0.0315774	0.0163125	0.0131697	0.00673451	0.0109249	0.0627058	0.0477402	0.00448967	0.0181084	0.0851541	0.00658485	0
#034	TB	1139	0.0667252	0.000877963	0.0122915	0.0605795	0.0184372	0.000877963	0.00702371	0.0517998	0.000877963	0.04741	0.0447761	0.0983319	0.124671	0.0526778	0.0825285	0.0737489	0.0693591	0.0158033	0.13345	0.0342406	0.00351185
#039	1	41676	0.316993	0.0258182	0.00326327	0.0590988	0.0786784	0.0506287	0.00184759	0.0375036	0.0336645	0.104425	0.00755831	0.0340724	0.0314809	0.00321528	0.0662252	0.0377915	0.000215952	0.00249544	0.104905	7.19839e-05	4.79893e-05
#039	2	15381	0.498472	0.0178792	0.00240557	0.106755	0.0514271	0.0660555	0.00754177	0.0113777	0.000195046	0.0350432	0.00578636	0.00624147	0.0621546	0.00520122	0.0408946	0.0263962	0.00318575	0.00422599	0.0475912	0.000130031	0.00104024
#039	3	16555	0.565267	0.0103896	0.0224706	0.0824524	0.0735729	0.0283298	0.00730897	0.00887949	0.000181214	0.0155844	0.00151012	0.00151012	0.0497131	0.00749018	0.0168529	0.0202356	0.00827545	0.000906071	0.0746602	0	0.00440954
#039	4	14377	0.586492	0.026918	0.0144676	0.0466718	0.0416638	0.00340822	6.95555e-05	0.00368644	0.000486889	0.0164151	0.00806844	0.00612089	0.0327607	0.00612089	0.00918133	0.0669124	0.0678862	0.000973778	0.0594004	0.000208667	0.00208667
#039	5	10300	0.579223	0.0571845	0.00718447	0.0724272	0.032233	0.0779612	0.00514563	0.0147573	0.000194175	0.0315534	0.00038835	0.00194175	0.0305825	0.00135922	0.0614563	0.00291262	0.000679612	9.70874e-05	0.0200971	9.70874e-05	0.00252427
#039	6	3851	0.584524	0.00181771	0.00441444	0.0368735	0.056349	0.0319398	0.0028564	0.0145417	0.00129836	0.0280447	0.00753051	0.0145417	0.0228512	0.00233706	0.0233706	0.0584264	0.00753051	0.0109063	0.0895871	0	0.000259673
#039	TB	1252	0.0455272	0.00319489	0.0207668	0.0463259	0.0263578	0.00798722	0.000798722	0.0335463	0.00399361	0.0463259	0.0335463	0.0415335	0.139776	0.0207668	0.0519169	0.115815	0.171725	0.00399361	0.179712	0	0.00638978
#044	1	26907	0.308024	0.0484261	0.00520311	0.0639611	0.0606534	0.0671944	0.00379084	0.0539637	0.00750734	0.0849221	0.00906827	0.0282826	0.0356784	0.0271305	0.0635894	0.0308098	0.000483146	0.00245289	0.0946222	0.00386517	0.00037165
#044	2	11639	0.557007	0.00103102	0.00103102	0.0823095	0.0412407	0.0665865	0.00326489	0.013575	0	0.0467394	0.00420998	0.00661569	0.0330784	0.0147779	0.0374603	0.0358278	8.5918e-05	0.00266346	0.0470831	0.00541284	0
#044	3	7861	0.584531	0.00267142	0.00152652	0.0936268	0.0595344	0.027223	0.0036891	0.022389	0	0.0142476	0.000890472	0.00216257	0.0305305	0.0258237	0.0421066	0.0138659	0	0.0012721	0.0560997	0.0176822	0.00012721
#044	4	18135	0.662972	0.0588916	0.00771988	0.0253653	0.03689	0.0034188	0	0.0082713	0.000165426	0.00623104	0.00369451	0.00358423	0.0138406	0.0119107	0.0106975	0.0381031	0.0229942	0.00192997	0.071464	0.0114695	0.000385994
#044	5	11507	0.686799	0.0371948	0.0132963	0.0287651	0.0213783	0.0395411	0.000434518	0.0123403	0.000434518	0.0211176	0.00425828	0.00304163	0.0199878	0.00773442	0.05501	0.0210307	0.00278092	0.00095594	0.0201616	0.00312853	0.000608325
#044	6	3580	0.739944	0.00195531	0.00418994	0.0256983	0.0315642	0.0374302	0.00223464	0.0125698	0.000558659	0.00977654	0.00167598	0.0106145	0.0117318	0.0136872	0.0131285	0.0265363	0	0.00223464	0.0469274	0.0075419	0
#044	TB	492	0.0650407	0	0.0284553	0.0752033	0.0304878	0.0365854	0.00203252	0.0162602	0.00203252	0.0325203	0.0223577	0.00813008	0.132114	0.0243902	0.0711382	0.121951	0.142276	0.0101626	0.132114	0.0406504	0.00609756
#049	1	33313	0.275718	0.0586858	0.00108066	0.0602167	0.0652598	0.0365323	0.0102963	0.0433164	0.0085252	0.0884339	0.0120073	0.0303785	0.0363822	0.0273167	0.0903251	0.0350314	0	0.00849518	0.106445	0.00555339	0
#049	2	13975	0.422683	0.00586762	0.0011449	0.144472	0.0328444	0.0219678	0.0135242	0.0249016	0.000286225	0.0284794	0.00586762	0.00400716	0.072415	0.0248301	0.111914	0.013381	0.00193202	0.00586762	0.0466547	0.0165295	0.000429338
#049	3	12454	0.545367	0.00610246	0.00152561	0.105749	0.0454472	0.00907339	0.00232857	0.0244901	0	0.0114823	0.00305123	0.00152561	0.0456078	0.0293079	0.0784487	0.0104384	0.00216798	0.00144532	0.0523527	0.0228842	0.00120443
#049	4	25370	0.59598	0.0213638	0.00709499	0.0344501	0.0355932	0.002365	0.0002365	0.0195901	0.000197083	0.0100907	0.00811983	0.0107607	0.0302326	0.0227434	0.016082	0.0398502	0.0422152	0.00394166	0.0794245	0.0169492	0.00271975
#049	5	13534	0.738806	0.0268213	0.00849712	0.0302202	0.0158859	0.0235703	0.00443328	0.0104921	0.000221664	0.0129304	0.00140387	0.00177331	0.0196542	0.00953155	0.063322	0.00347274	0.00199498	0.00110832	0.0190631	0.00502438	0.00177331
#049	6	7773	0.52618	0.00476007	0.00231571	0.0482439	0.061109	0.0315194	0.00308761	0.0174965	0	0.0127364	0.00810498	0.00668982	0.0270166	0.0241863	0.0450277	0.0465715	0.0284318	0.0109353	0.0764184	0.0176251	0.00154381
#049	TB	2579	0.0434277	0.00155099	0.00853044	0.0682435	0.0403257	0.0147344	0.00581621	0.0504071	0.000775494	0.0523459	0.0403257	0.0438154	0.164017	0.0709577	0.0899573	0.0593253	0.0259791	0.0255913	0.131834	0.0527336	0.00930593
#050	1	35250	0.00706383	8.51064e-05	0	0.0550355	0.090922	0.13305	0.0121986	0.0584965	0.0271489	0.0850213	5.67376e-05	0.0274326	0.0167376	0.0017305	0.0562553	0.0205674	2.83688e-05	0.00156028	0.406071	0	0.000539007
#050	2	11409	0.337541	0	0	0.14769	0.036813	0.193093	0.0126216	0.00876501	0.00026295	0.0190201	0	0.000876501	0.0749408	0.000438251	0.0634587	0.0134981	0.00429485	0.0003506	0.0801998	0	0.00613551
#050	3	9279	0.3301	0	0	0.135683	0.0669253	0.110464	0.00635844	0.0122858	0.000323311	0.0162733	0.00010777	0.000754392	0.0509753	0.000754392	0.0847074	0.00732838	0.00452635	0.00010777	0.16144	0	0.0108848
#050	4	28087	0.103998	3.56037e-05	0	0.0269164	0.052729	0.025599	0.0019226	0.0143839	0.000890092	0.0195108	0.000106811	0.0116424	0.0300495	0.000783281	0.01976	0.0447182	0.068537	0.00163777	0.570157	7.12073e-05	0.00655107
#050	5	7886	0.642404	0.000507228	0	0	0.0342379	0.0990363	0.00164849	0.0128075	0.000126807	0.0090033	0	0.000253614	0.0145828	0	0.107532	0.00291656	0.00164849	0	0.0653056	0	0.00798884
#050	6	4615	0.0758397	0	0	0.0286024	0.0660888	0.126111	0.00411701	0.00195016	0.00108342	0.0169014	0	0.000866739	0.0143012	0	0.019935	0.0374865	0.00173348	0.00303359	0.601733	0	0.000216685
#050	TB	2826	0.007431	0	0	0.0714791	0.0732484	0.0774947	0.0265393	0.0509554	0.00212314	0.0760793	0.000353857	0.0350318	0.11925	0.00389243	0.0980184	0.076787	0.0438783	0.0134466	0.209837	0	0.0141543
#051	1	34745	0.273651	0.055231	0.0010649	0.0682113	0.0971651	0.0416463	0.00181321	0.0571593	0.0114261	0.114347	0.00509426	0.0378184	0.0385955	0.0133832	0.0618506	0.0203195	5.75622e-05	0.00267664	0.0981148	0.000316592	5.75622e-05
#051	2	15529	0.444523	0.00901539	0.00792066	0.139095	0.0433383	0.0523537	0.0044433	0.00850023	0	0.0271106	0.00115912	0.00167429	0.0815249	0.01172	0.101938	0.0109473	0.00405693	0.00270462	0.0432739	0.00109473	0.00360616
#051	3	11186	0.544967	0.0124262	0.00643662	0.106204	0.0601645	0.0192205	0.000804577	0.0235115	8.93975e-05	0.0112641	0.00071518	0.00178795	0.0503308	0.015287	0.0654389	0.00607903	0.00143036	0.000536385	0.0694618	0.00241373	0.00143036
#051	4	24008	0.649075	0.0321143	0.0130373	0.0340303	0.0227424	0.00537321	0	0.00745585	0.000166611	0.00699767	0.00545651	0.0074142	0.0257414	0.00912196	0.0097884	0.038029	0.0391536	0.00166611	0.0883872	0.00166611	0.00258247
#051	5	11254	0.805936	0.018038	0.0157277	0.0255909	0.0262129	0.0374089	0	0.0106629	0	0.00879687	0	0.000622001	0.0154612	0.00133286	0.0190155	0.00142172	0.000533144	0	0.0117292	0	0.00151057
#051	6	7176	0.435758	0.0727425	0.0104515	0.0654961	0.0944816	0.041388	0.00222965	0.0218785	0.00083612	0.0224359	0.00348384	0.0105909	0.0340022	0.0110089	0.0183946	0.0486343	0.0179766	0.00752508	0.0769231	0.00139353	0.00236901
#051	TB	3800	0.0226316	0.00157895	0.0257895	0.075	0.0926316	0.0368421	0.000789474	0.0613158	0.000263158	0.0786842	0.00894737	0.0536842	0.192632	0.0410526	0.0673684	0.0407895	0.0363158	0.0126316	0.133947	0.00368421	0.0134211
#052	1	38688	0.315317	0.0194117	0.00144748	0.0700734	0.0608974	0.0439154	0.00597084	0.05945	0.00602254	0.0804642	0.00421319	0.0330593	0.0295182	0.0101323	0.106028	0.046707	7.75434e-05	0.00336022	0.103546	0.000206782	0.000180935
#052	2	13352	0.491237	0.0123577	0.00449371	0.13571	0.0363241	0.0396944	0.0102606	0.0222439	7.48951e-05	0.0191732	0.00014979	0.00277112	0.0614889	0.0126573	0.0796135	0.0115339	0.00419413	0.00179748	0.0437388	0.00254643	0.00793889
#052	3	10339	0.583615	0.0283393	0.0118967	0.104749	0.0530999	0.0165393	0.00299836	0.021859	0	0.00754425	0	0.000290163	0.0347229	0.0152819	0.0442016	0.00212787	0.00232131	0.000193442	0.0593868	0.00270819	0.00812458
#052	4	22402	0.674761	0.0524953	0.0113829	0.0327649	0.0183466	0.00196411	0.000446389	0.00602625	0.000178555	0.00406214	0.000937416	0.00383894	0.0161146	0.00598161	0.0125435	0.0355772	0.0334345	0.000624944	0.0845907	0.00107133	0.00285689
#052	5	11852	0.711019	0.0506244	0.0210935	0.0387276	0.0155248	0.0176342	0.00101249	0.0156092	0	0.0111374	0	0.00134998	0.0215997	0.00261559	0.0515525	0.00329058	0.00345933	0.000253122	0.0208404	0.000506244	0.0121498
#052	6	4771	0.699224	0.00859359	0.0016768	0.0343743	0.0479983	0.027248	0.00314399	0.0155104	0.0002096	0.00964158	0.0016768	0.00356319	0.0150912	0.00314399	0.0354223	0.0377279	0.0029344	0.00398239	0.0475791	0.000838399	0.000419199
#052	TB	3281	0.0167632	0.000304785	0.0179823	0.0761963	0.0329168	0.0109723	0.00243828	0.0777202	0.000304785	0.0484608	0.00670527	0.0746724	0.151173	0.0265163	0.0874733	0.04968	0.12039	0.00396221	0.160317	0.00518135	0.0298689
#054	1	31449	0.353429	0.0136411	0.00117651	0.0537378	0.107794	0.0706859	0.00222583	0.0709085	0.017266	0.074279	0.00187605	0.0193965	0.0148176	0.002512	0.0703679	0.0391109	0	0.002512	0.0842634	0	0
#054	2	14483	0.499689	0.0127046	0.00241663	0.129255	0.0450183	0.0555134	0.010357	0.0303804	6.90465e-05	0.0263758	0.00124284	0.00434993	0.0531658	0.00939032	0.0514396	0.0207139	0.00158807	0.00117379	0.0432231	0.000828558	0.00110474
#054	3	9301	0.605204	0.0152672	0.0069885	0.10472	0.0652618	0.0126868	0.00462316	0.0199978	0	0.00731104	0.000107515	0.00107515	0.0345124	0.0160198	0.0272014	0.00720353	0.00247285	0.00118267	0.0666595	0.000215031	0.00129018
#054	4	26568	0.757415	0.00884523	0.00225836	0.0250678	0.0207769	0.00380157	0.000188196	0.00109154	7.52785e-05	0.00481783	0.00214544	0.00180668	0.0118187	0.00372629	0.008243	0.0531466	0.00933454	0.00161849	0.0832957	0.000301114	0.000225836
#054	5	18609	0.669783	0.0945242	0.00558869	0.0394433	0.0349293	0.0263313	0.00370788	0.0113923	0.000161212	0.0173035	0.00123596	0.00231071	0.0197754	0.00279435	0.0299318	0.0101026	0.00155839	0.00193455	0.0265463	0.000107475	0.000537374
#054	6	5641	0.667258	0.00833186	0.00106364	0.0450275	0.0588548	0.0413047	0.0026591	0.00904095	0.000531821	0.0182592	0.0026591	0.00744549	0.0143592	0.00283638	0.0154228	0.0471548	0.000531821	0.0033682	0.0533593	0.000531821	0
#054	TB	787	0.094028	0.0025413	0.0203304	0.0609911	0.0495553	0.0101652	0.0025413	0.0330368	0	0.0508259	0.0355781	0.0228717	0.0991105	0.0203304	0.0876747	0.209657	0.00762389	0.0152478	0.174079	0.0025413	0.00127065
#059	1	31458	0.336226	0.0190095	0.000635768	0.0533092	0.0821413	0.0786445	0.0082332	0.0609066	0.0192638	0.085034	0.000286096	0.0210757	0.0184373	0.00874181	0.0680908	0.0349037	0.00019073	0.00397355	0.100547	0.000286096	6.35768e-05
#059	2	19195	0.547643	0.00395936	0.00208388	0.0762178	0.0455327	0.0576713	0.0168794	0.0242772	0.00140662	0.0196405	5.20969e-05	0.00270904	0.0403751	0.01292	0.0595989	0.0256838	0.00234436	0.00849179	0.0458974	0.00479291	0.00182339
#059	3	9657	0.496117	0.00631666	0.0025888	0.0983742	0.0821166	0.0397639	0.00963032	0.0438024	0.00124262	0.0126333	0	0.00176038	0.0308584	0.0192606	0.0680336	0.00849125	0.00155328	0.000931966	0.0606814	0.0121156	0.00372787
#059	4	25177	0.732851	0.0504031	0.00131072	0.0166025	0.0161655	0.00349525	0	0.00150931	0.000953251	0.00516344	0.000397188	0.000595782	0.0106844	0.00810263	0.00917504	0.0383286	0.00587838	0.000873813	0.0863884	0.0106446	0.000476625
#059	5	10632	0.816121	0.00620767	0.0154251	0.0245485	0.0223853	0.0296275	0.00141084	0.00498495	0.00141084	0.00771257	0	0.000282167	0.00884123	0.00159895	0.0265237	0.00432656	0.00357412	0.000282167	0.0182468	0.000564334	0.00592551
#059	6	5365	0.667288	0.000372787	0.000186393	0.0391426	0.0896552	0.0389562	0.00503262	0.00242311	0.00540541	0.0134203	0	0.000372787	0.0149115	0.00503262	0.0219944	0.0352283	0.00205033	0.00465983	0.0516309	0.00186393	0.000372787
#059	TB	487	0.0431211	0	0.104723	0.110883	0.0595483	0.0164271	0.00205339	0.0164271	0.00205339	0.0246407	0	0.00205339	0.13963	0.026694	0.147844	0.0451745	0.0759754	0	0.112936	0.0123203	0.0574949
#064	1	38494	0	0	0	0.0692316	0.10851	0.0631007	0.0117161	0.0594898	0.0631007	0.0677768	7.79342e-05	0.0176651	0.0194576	0.000311737	0.117681	0.0275887	0.000181847	0.00119499	0.372759	0	0.000155868
#064	2	16885	0	0	0	0.0922712	0.037252	0.0799526	0.0249926	0.0151614	0.00290198	0.0151022	0	0.000769914	0.0426414	0	0.574297	0.0210246	0.00556707	0.00450104	0.0772875	0	0.00627776
#064	3	7152	0	0	0	0.129055	0.0756432	0.034396	0.0139821	0.0139821	0.00545302	0.0167785	0	0.000559284	0.0447427	0	0.536913	0.00950783	0.00209732	0.000279642	0.10948	0	0.00713087
#064	4	26974	0	0	0	0.0226514	0.0235041	0.00341069	0.000481946	0.00111218	0.00103804	0.00633944	0	0.000667309	0.0123823	0	0.509898	0.0522355	0.00915697	0.000519018	0.354897	0	0.00170535
#064	5	13483	0	0	0	0.0315953	0.0114218	0.112586	0.00445005	0.00304087	0.00437588	0.00645257	0	0.000222502	0.0191352	0	0.763257	0.00111251	0.00155752	0	0.0321887	0	0.00860343
#064	6	5309	0	0	0	0.0391788	0.0800527	0.0459597	0.00866453	0.00188359	0.00583914	0.0109248	0	0	0.014127	0	0.555472	0.0438877	0.00301375	0.00188359	0.188924	0	0.000188359
#064	TB	1407	0	0	0	0.129353	0.111585	0.0255864	0.0262971	0.02914	0.0135039	0.0618337	0.000710732	0.00781805	0.149254	0	0.144279	0.0639659	0.0319829	0.00639659	0.171286	0	0.0270078
#069	1	31120	0.173811	0.21401	0.00282776	0.0478792	0.088464	0.052635	0.00520566	0.0627892	0.024518	0.0929949	0.00482005	0.023554	0.020437	0.00681234	0.0590617	0.0359897	0.000192802	0.00449871	0.0794023	9.6401e-05	0
#069	2	17323	0.599781	0.00767765	0.00253998	0.0843965	0.0424869	0.0588813	0.0145471	0.0140853	0.000115453	0.0181262	0.000404087	0.000808174	0.0413901	0.00646539	0.0305952	0.0287479	0.0043295	0.00611903	0.0367719	0.000865901	0.000865901
#069	3	7305	0.552225	0.00793977	0.01013	0.0762491	0.0951403	0.028063	0.00752909	0.0158795	0.000273785	0.00698152	0.000136893	0.00054757	0.0373717	0.00930869	0.020397	0.0255989	0.0110883	0.00301164	0.086653	0.00383299	0.00164271
#069	4	25424	0.682151	0.0820091	0.00523128	0.0263137	0.027297	0.00271397	0.000117999	0.00102266	0.000353996	0.0034613	0.000235997	0.000471995	0.0139632	0.00570327	0.00711926	0.0409456	0.0170312	0.00066866	0.0801998	0.00232064	0.00066866
#069	5	12948	0.876506	0.0120482	0.00810936	0.0237102	0.0128977	0.0079549	0.00316651	0.00293482	7.7232e-05	0.00610133	0.000540624	0.000231696	0.00780043	0.000695088	0.0166821	0.00509731	0.00370714	0.000540624	0.0098857	7.7232e-05	0.00123571
#069	6	6764	0.7055	0.0078356	0.00266115	0.0439089	0.0555884	0.0150798	0.00310467	0.00280899	0.000443525	0.0100532	0.00133057	0.000295683	0.0212892	0.00266115	0.0168539	0.0410999	0.00887049	0.0102011	0.0499704	0.000147842	0.000295683
#069	TB	311	0.0482315	0	0.0128617	0.106109	0.0192926	0.0385852	0.00321543	0.0643087	0	0.0578778	0.0096463	0.00321543	0.22508	0.0289389	0.0353698	0.0643087	0.122186	0.0128617	0.131833	0.00643087	0.0096463
#074	1	36267	0.286211	0.0429316	0.00499076	0.0659828	0.0768743	0.0353765	0.0158271	0.0457716	0.0317093	0.0956793	0.00634185	0.0271597	0.0264703	0.00672788	0.0829956	0.0380235	0.000275733	0.0036121	0.106019	0.00102021	0
#074	2	21532	0.524243	0.0317202	0.00366896	0.0939532	0.0451886	0.0354821	0.00803455	0.00162549	0.00190414	0.0271689	0.00130039	0.00246145	0.0527122	0.00998514	0.0741222	0.0240572	0.0040405	0.00292588	0.0501115	0.00306521	0.00222924
#074	3	7586	0.549301	0.014764	0.00382283	0.0719747	0.0967572	0.0171368	0.00369101	0.00263644	0.00158186	0.013314	0	0.0018455	0.031769	0.011073	0.0597153	0.0172687	0.00237279	0.000922752	0.0906934	0.00632745	0.0030319
#074	4	26207	0.692029	0.0113329	0.00427367	0.0292288	0.0371275	0.00412104	0.00144999	0.00114473	0.000648682	0.0106079	0.000686839	0.00118289	0.0215591	0.00770786	0.0139657	0.0524669	0.00660129	0.00106842	0.0972641	0.00446446	0.00106842
#074	5	6442	0.808289	0.0253027	0.0344613	0.0290283	0.0176964	0.00620925	0.00294939	0.00186278	0.000620925	0.00589879	0	0.000465694	0.0153679	0.00279416	0.014126	0.00124185	0.000931388	0.000155231	0.018783	0.000776156	0.0130394
#074	6	6658	0.66176	0.0273355	0.00165215	0.0458096	0.0663863	0.013067	0.00465605	0.0031541	0.00210273	0.00991289	0.00120156	0.00180234	0.0132172	0.00360469	0.0249324	0.0434064	0.00285371	0.00540703	0.0648843	0.00225293	0.000600781
#074	TB	2110	0.0374408	0.0056872	0.0189573	0.0938389	0.0421801	0.0113744	0.0246445	0.0838863	0.00758294	0.0559242	0.0042654	0.0331754	0.13981	0.0379147	0.100948	0.0454976	0.0549763	0.014218	0.148815	0.0123223	0.0265403
#078	1	33765	0.302266	0.0205538	0.00633792	0.0676736	0.0999556	0.0492226	0.00734488	0.0391826	0.0164668	0.0852954	0.0080853	0.0293795	0.0405153	0.00408707	0.0703095	0.0373464	0.000740412	0.0055679	0.109403	0.000236932	2.96165e-05
#078	2	21025	0.498692	0.0383829	0.014887	0.0882283	0.0547444	0.0282996	0.0117479	0.0137931	0.000618312	0.0190725	0.000523187	0.00413793	0.0684899	0.00689655	0.0412366	0.017931	0.0217836	0.00917955	0.0548395	0.000380499	0.00613555
#078	3	5345	0.633863	0.0179607	0.018522	0.0593078	0.0894294	0.0175865	0.00355472	0.00318054	0	0.00486436	0.000187091	0.000748363	0.0316183	0.00318054	0.00898036	0.00523854	0.0117867	0.000374181	0.0802619	0.000561272	0.00879326
#078	4	23862	0.667547	0.0220853	0.0150867	0.0357472	0.0518397	0.00695667	0.000796245	0.00452602	4.19076e-05	0.00737574	8.38153e-05	0.0022211	0.0266533	0.00720811	0.00636996	0.0297125	0.0294611	0.000586707	0.0783254	0.00125723	0.00611851
#078	5	13596	0.781259	0.0759047	0.0361136	0.0242718	0.0108856	0.00367755	0.00125037	0.00147102	0.000294204	0.00419241	0	0	0.0109591	0.00272139	0.0109591	0.00213298	0.00404531	0.000294204	0.0198588	0.000367755	0.00934098
#078	6	7027	0.614345	0.047104	0.0102462	0.0462502	0.070158	0.0249039	0.00441156	0.00398463	0.000569233	0.00882311	0.000996158	0.00298847	0.0234809	0.00284616	0.0229116	0.0314501	0.0155116	0.00441156	0.0624733	0.000142308	0.00199232
#078	TB	2377	0.0302903	0.00757257	0.0366008	0.0559529	0.0374422	0.0231384	0.00715187	0.0744636	0.00462768	0.0534287	0.00294489	0.0454354	0.131258	0.0185107	0.121582	0.057215	0.0832983	0.0113589	0.176693	0.00210349	0.0189314
#084	1	31667	0.200051	0.133135	0.00252629	0.0815676	0.0803992	0.040768	0.00268418	0.0541257	0.0121262	0.0925253	0.0153156	0.0382733	0.0294944	0.0192314	0.062052	0.0303786	0.000252629	0.00435785	0.098399	0.00227366	6.31572e-05
#084	2	21763	0.57198	0.0107981	0.00487065	0.0868906	0.037357	0.0212746	0.0050085	0.00427331	9.18991e-05	0.02008	0.00289482	0.00225153	0.0557368	0.0164959	0.0849148	0.0130037	0.00592749	0.00468685	0.0392869	0.00758168	0.00459495
#084	3	7876	0.604749	0.0465973	0.0099035	0.0768156	0.0700863	0.0091417	0.00126968	0.00152362	0.000126968	0.0102844	0.000126968	0.00063484	0.0406298	0.0102844	0.0407567	0.00152362	0.000761808	0.000380904	0.0545962	0.0147283	0.00507872
#084	4	19970	0.523085	0.188733	0.00340511	0.0355533	0.0276415	0.00260391	0.000250376	0.00245368	0.0010015	0.0133701	0.00615924	0.00325488	0.0234852	0.0101152	0.0154732	0.0323485	0.00971457	0.000951427	0.0892339	0.00866299	0.00250376
#084	5	8144	0.773576	0.0104371	0.026891	0.0329077	0.0104371	0.00233301	0.00368369	0.0178045	0.00012279	0.00859528	0.00024558	0.00454322	0.0351179	0.00933202	0.0266454	0.000613949	0.000859528	0.00012279	0.0191552	0.00257859	0.013998
#084	6	3141	0.75581	0.0620821	0.00031837	0.0203757	0.0327921	0.0136899	0.00031837	0	0.00063674	0.00509392	0.00604903	0.00127348	0.00732251	0.00222859	0.0111429	0.0350207	0.00095511	0.00573066	0.0385228	0.00063674	0
#084	TB	1014	0.0453649	0.000986193	0.0315582	0.170611	0.0641026	0.00493097	0.00295858	0.107495	0	0.0700197	0.00197239	0.0167653	0.166667	0.0266272	0.0976331	0.00986193	0.00591716	0	0.127219	0.0197239	0.0295858
#086	1	34133	0.232151	0.0902646	0.00234377	0.0988779	0.0756746	0.0571881	0.0167873	0.0603814	0.0207424	0.0842	0.00448247	0.0257522	0.0333109	0.0142384	0.0619635	0.0262796	0.000234377	0.00676764	0.0865731	0.00169924	8.78915e-05
#086	2	20415	0.547294	0.00920892	0.00538819	0.0864071	0.0469753	0.0602988	0.0217487	0.00769042	0.000783737	0.021014	0.000244918	0.00195934	0.0570169	0.0114132	0.0455547	0.0116581	0.00548616	0.00695567	0.0458486	0.00289003	0.00416361
#086	3	7118	0.548047	0.0269739	0.0171396	0.0760045	0.0738972	0.0257095	0.0112391	0.0337173	0.000421467	0.00786738	0	0.00182636	0.0476257	0.013206	0.0221972	0.000842933	0.00112391	0.000842933	0.0738972	0.00744591	0.00997471
#086	4	22228	0.598569	0.114315	0.00832284	0.0296023	0.0311769	0.00733309	0.00139464	0.00188951	0.000674825	0.00895267	0.000449883	0.00103473	0.0208296	0.00917761	0.0143513	0.0256433	0.019165	0.00251934	0.0887169	0.007693	0.00818787
#086	5	6064	0.731695	0.0112137	0.0333113	0.0367744	0.0115435	0.0064314	0.00956464	0.0229222	0.000329815	0.00478232	0	0.00329815	0.0491425	0.0141821	0.0206135	0.000329815	0.000659631	0	0.0192942	0.00280343	0.0211082
#086	6	2548	0.751177	0.0694662	0.000392465	0.00784929	0.0467033	0.0184458	0.00392465	0	0	0.00863422	0.00235479	0.000392465	0.0129513	0.000392465	0.00627943	0.0235479	0.000392465	0.0066719	0.0404239	0	0
#086	TB	3316	0.0277443	0.000904704	0.0268396	0.116707	0.0485525	0.0108565	0.0141737	0.0934861	0.00271411	0.055187	0.000603136	0.0322678	0.175814	0.039807	0.103739	0.0259349	0.0392039	0.00874548	0.120326	0.0217129	0.0346803
#091	1	34000	0.247265	0.105941	0.00285294	0.0742059	0.0811176	0.0672941	0.0251471	0.0477059	0.0117353	0.0882059	0.0130294	0.0313529	0.0184412	0.0215	0.0391765	0.0351471	0.000323529	0.00976471	0.0777059	0.00202941	5.88235e-05
#091	2	19191	0.582461	0.0255328	0.00317857	0.0561201	0.0583607	0.045959	0.0126622	0.00531499	0.000364754	0.03387	0.00437705	0.00432494	0.0340785	0.00990047	0.037726	0.0318899	0.00406441	0.00661769	0.0398103	0.00291803	0.00046897
#091	3	6889	0.65786	0.0448541	0.0124837	0.0505153	0.0763536	0.0123385	0.00638699	0.0031935	0.000145159	0.00943533	0.000580636	0.000725795	0.0230803	0.00769342	0.0110321	0.0132095	0.00435477	0.00101611	0.0550152	0.0081289	0.00159675
#091	4	21276	0.698252	0.0301748	0.00568716	0.0271198	0.0331359	0.00507614	0.00164505	0.00197406	0.000282008	0.0123143	0.00441812	0.00272608	0.0171085	0.00911826	0.00737921	0.0417842	0.0179545	0.00211506	0.0737451	0.00695619	0.00103403
#091	5	4503	0.8501	0.0284255	0.0106596	0.0195425	0.0115479	0.00488563	0.00288696	0.00244282	0.000222074	0.0131024	0.00244282	0.000444148	0.00977126	0.00444148	0.0124362	0.00355319	0.00488563	0.000888297	0.0153231	0.00111037	0.000888297
#091	6	2715	0.822836	0	0.0014733	0.00810313	0.0526703	0.0165746	0.00184162	0	0.00294659	0.0092081	0.00294659	0.000736648	0.00220994	0.0014733	0.00478821	0.0390424	0	0.00405157	0.0290976	0	0
#091	TB	922	0.0563991	0	0.0412148	0.117137	0.112798	0.00759219	0.00759219	0.037961	0.0010846	0.0889371	0.0444685	0.0140998	0.116052	0.0455531	0.0770065	0.0770065	0.0151844	0.0010846	0.116052	0.0206074	0.0021692
#097	1	28380	0.361734	0.0292812	0.00257223	0.0893939	0.0875264	0.0474982	0.00965469	0.0232558	0.0290345	0.0643058	0.00320648	0.0161734	0.032981	0.00976039	0.0379845	0.0428471	0.000140944	0.00690627	0.103242	0.00243129	7.04722e-05
#097	2	16521	0.566794	0.00968464	0.00151323	0.0762666	0.0641002	0.0612554	0.0133164	0.00696084	0.0033291	0.0211852	0.000181587	0.00338963	0.047939	0.00393439	0.0355305	0.0254222	0.00278434	0.00677925	0.0478785	0.000726348	0.00102899
#097	3	7295	0.697875	0.0220699	0.00877313	0.0535984	0.0816998	0.020562	0.00287868	0.0020562	0.00013708	0.00411241	0	0.000411241	0.0165867	0.00301576	0.00808773	0.0126114	0.00328992	0.000959561	0.0585332	0.000822481	0.00191912
#097	4	17593	0.699028	0.0496788	0.00443358	0.0298414	0.0207469	0.00255784	0.000454726	0.00073893	0.000682089	0.00613881	0.000113682	0.00119366	0.012505	0.00449042	0.00522935	0.0490536	0.0218837	0.00301256	0.0847496	0.00193259	0.0015347
#097	5	2998	0.847565	0.0103402	0.03002	0.0256838	0.012008	0.00400267	0.00533689	0.00500334	0.00133422	0.00767178	0	0.00233489	0.0106738	0.00100067	0.00733823	0.00200133	0.00266845	0.00133422	0.0186791	0.000667111	0.00433622
#097	6	6640	0.707831	0.0388554	0.00240964	0.0271084	0.0364458	0.00903614	0.00481928	0.00105422	0.00105422	0.00948795	0.000150602	0.000903614	0.0192771	0.00180723	0.00828313	0.0528614	0.0125	0.00858434	0.0572289	0.000301205	0
#097	TB	1764	0.0736961	0.00283447	0.0527211	0.0946712	0.123583	0.00736961	0.00623583	0.0827664	0.00510204	0.0260771	0	0.0113379	0.126984	0.0226757	0.0770975	0.0782313	0.0646259	0.00680272	0.117914	0.00963719	0.00963719
#102	1	31230	0.264874	0.0578931	0.00176113	0.116362	0.0747358	0.0400256	0.00144092	0.0556516	0.0121998	0.0809798	0.00957413	0.0273775	0.0362152	0.0176113	0.0540186	0.0490554	0.000416266	0.00717259	0.0912584	0.00131284	6.4041e-05
#102	2	14580	0.502949	0.0269547	0.00349794	0.0863512	0.0537723	0.0657064	0.00960219	0.0253772	0.000685871	0.0150206	0.000685871	0.00219479	0.0532236	0.00884774	0.0398491	0.038203	0.00459534	0.0111797	0.047668	0.00260631	0.00102881
#102	3	5289	0.607109	0.0468898	0.00983173	0.0731707	0.0833806	0.0134241	0.00283607	0.0039705	0.000378143	0.00321422	0	0.000189072	0.0294952	0.00586122	0.0179618	0.0215542	0.00718472	0.000756287	0.0663642	0.00586122	0.000567215
#102	4	13431	0.610677	0.0574045	0.00402055	0.0399821	0.0317921	0.002457	0.000521182	0.00379719	0.000297818	0.00841337	0.001638	0.00260591	0.0215174	0.0107959	0.0072221	0.067307	0.0325367	0.00312709	0.0862184	0.00662646	0.00104236
#102	5	2417	0.838229	0.0161357	0.0136533	0.0314439	0.015722	0.00165494	0	0.00661978	0	0.00620604	0	0	0.0248242	0.00786098	0.0107571	0.0045511	0.00206868	0	0.0182044	0.000413736	0.00165494
#102	6	9078	0.632078	0.0736946	0.00264375	0.0430712	0.0377837	0.0100242	0.00396563	0.00572813	0.000330469	0.0110156	0.00264375	0.00264375	0.0196078	0.00286407	0.0103547	0.0637806	0.0188367	0.0118969	0.0460454	0.000440626	0.000550782
#102	TB	1627	0.057775	0	0.0288875	0.135218	0.0805163	0.00491703	0.000614628	0.137677	0.000614628	0.0350338	0.00614628	0.0338045	0.136447	0.0387216	0.0442532	0.0989551	0.0301168	0.00491703	0.103258	0.0208974	0.00122926
#106	1	31215	0.270703	0.0485984	0.00160179	0.0860163	0.0757969	0.0548454	0.00506167	0.0502002	0.0189012	0.0870415	0.00461317	0.0327727	0.0360404	0.0152811	0.0762774	0.0318757	0.000480538	0.00659939	0.0957232	0.00147365	9.61076e-05
#106	2	16914	0.58224	0.0137756	0.00532104	0.0665129	0.0302117	0.0744945	0.0127114	0.0175594	0.000709471	0.0175594	0.000591226	0.00248315	0.0501951	0.0094005	0.044342	0.0182098	0.00271964	0.00532104	0.0397304	0.00254227	0.00336999
#106	3	6260	0.674281	0.0135783	0.0126198	0.0602236	0.0600639	0.0217252	0.00367412	0.00271565	0.000319489	0.0043131	0.000319489	0.000479233	0.0252396	0.00559105	0.029393	0.0043131	0.00335463	0.000798722	0.0654952	0.00543131	0.00607029
#106	4	12065	0.670452	0.0115209	0.00497306	0.0417737	0.0237878	0.00505595	0.000165769	0.00290095	0.000580191	0.0110236	0.00165769	0.00190634	0.022959	0.00861998	0.0135102	0.047327	0.0292582	0.00273518	0.0896809	0.00563614	0.00447576
#106	5	2683	0.835259	0.0242266	0.0167723	0.0227357	0.0130451	0.00484532	0.00260902	0.00745434	0.00111815	0.00708163	0	0.0022363	0.0204994	0.00447261	0.0122997	0.00149087	0.000372717	0.000372717	0.0175177	0.000745434	0.00484532
#106	6	8691	0.718559	0.0108158	0.00425728	0.0350938	0.0326775	0.0120815	0.0029916	0.00851456	0.000345185	0.0115062	0.00287654	0.00563802	0.0214014	0.00414222	0.0126568	0.0329076	0.0178345	0.00943505	0.0524681	0.00103555	0.00276148
#106	TB	1559	0.035279	0.00192431	0.0288647	0.0930083	0.0384862	0.0121873	0.00705581	0.127004	0.00577293	0.0635022	0	0.0724824	0.14304	0.0615779	0.0987813	0.00769724	0.0269403	0.00128287	0.130853	0.0192431	0.025016
Cell type definitions are listed in Table S7
